# *Trem2* promotes anti-inflammatory responses in microglia and is suppressed under pro-inflammatory conditions

**DOI:** 10.1101/449884

**Authors:** Wenfei Liu, Orjona Taso, Rui Wang, Sevinc Bayram, Pablo Garcia-Reitboeck, Anna Mallach, William D. Andrews, Thomas M. Piers, Andrew C. Graham, Juan A. Botia, Jennifer M. Pocock, Damian M. Cummings, John Hardy, Frances A. Edwards, Dervis A. Salih

## Abstract

Genome-wide association studies have reported that, amongst other microglial genes, variants in *TREM2* can profoundly increase the incidence of developing Alzheimer’s disease (AD). We have investigated the role of TREM2 in primary microglial cultures from wild type mice by using siRNA to decrease *Trem2* expression, and in parallel from knock-in mice heterozygous or homozygous for the *Trem2* R47H AD risk variant. The prevailing phenotype of *Trem2* R47H knock-in mice was decreased expression levels of *Trem2* in microglia, which resulted in decreased density of microglia in the hippocampus. Overall, primary microglia with reduced *Trem2* expression, either by siRNA or from the R47H knock-in mice, displayed a similar phenotype. Comparison of the effects of decreased *Trem2* expression under conditions of LPS pro-inflammatory or IL-4 anti-inflammatory stimulation revealed the importance of *Trem2* in driving a number of the genes up-regulated in the anti-inflammatory phenotype. RNA-seq analysis showed that IL-4 induced the expression of a programme of genes including *Arg1* and *Ap1b1* in microglia, which showed an attenuated response to IL-4 when *Trem2* expression was decreased. Genes showing a similar expression profile to *Arg1* were enriched for STAT6 transcription factor recognition elements in their promoter, and *Trem2* knockdown decreased levels of the transcription factor STAT6. LPS-induced pro-inflammatory stimulation suppressed *Trem2* expression, thus preventing TREM2’s anti-inflammatory drive. Given that anti-inflammatory signaling is associated with tissue repair, understanding the signaling mechanisms downstream of *Trem2* in coordinating the pro- and anti-inflammatory balance of microglia, particularly mediating effects of the IL-4-regulated anti-inflammatory pathway, has important implications for fighting neurodegenerative disease.

**Graphical abstract:** 
