## Supplementary material for "*Trem2* promotes anti-inflammatory responses in microglia and is suppressed under pro-inflammatory conditions": Table S1

### Sheet: Sheet1
Table S1. Genes showing decreased expression for microglia from HO-Trem2 R47H KI versus WT mice by DESeq2 (FDR<0.05).
Official	baseMean	log2FoldChange	lfcSE	stat	pvalue	padj	Gene name
ENSMUSG00000028459	11128.9	1.66617	0.187102	137.587	1.33e-30	1.81e-26	Cd72
ENSMUSG00000006435	128.696	9.53972	1.35055	64.9925	7.71e-15	2.1e-11	Neurl1a
ENSMUSG00000026879	8919.32	0.554995	0.130963	57.7387	2.9e-13	4.38e-10	Gsn
ENSMUSG00000018381	1015.35	1.48012	0.249703	51.3728	6.99e-12	7.32e-09	Abi3
ENSMUSG00000025701	94.6344	0.350759	0.626641	50.7036	9.77e-12	9.49e-09	Alox5
ENSMUSG00000048911	110.163	6.31354	0.847953	49.2901	1.98e-11	1.68e-08	Rnf24
ENSMUSG00000021591	5155.09	1.20978	0.213524	48.5012	2.94e-11	2.35e-08	Glrx
ENSMUSG00000071715	1649.47	1.3455	0.232608	45.7954	1.14e-10	6.55e-08	Ncf4
ENSMUSG00000032122	8360.03	0.893604	0.184441	46.0016	1.03e-10	6.55e-08	Slc37a2
ENSMUSG00000030707	4512.8	1.13839	0.210811	44.2769	2.43e-10	1.23e-07	Coro1a
ENSMUSG00000023992	13997.5	1.65753	0.325917	42.0109	7.54e-10	3.3e-07	Trem2
ENSMUSG00000025225	902.256	0.903601	0.209727	41.7992	8.38e-10	3.46e-07	Nfkb2
ENSMUSG00000000682	5462.13	1.63407	0.293463	41.5483	9.5e-10	3.8e-07	Cd52
ENSMUSG00000050370	1448.7	2.57631	0.411083	41.2872	1.08e-09	4.11e-07	Ch25h
ENSMUSG00000015852	24131.8	0.970146	0.187333	39.3431	2.86e-09	9.99e-07	Fcrls
ENSMUSG00000030263	578.324	1.62994	0.277789	39.1286	3.19e-09	1.08e-06	Lrmp
ENSMUSG00000021886	2506.32	1.53967	0.274993	38.9895	3.42e-09	1.13e-06	Gpr65
ENSMUSG00000027303	9851.97	0.431297	0.0940553	38.8518	3.66e-09	1.19e-06	Ptpra
ENSMUSG00000029254	1611	1.60037	0.328911	37.6482	6.68e-09	2.02e-06	Stap1
ENSMUSG00000030786	6294.33	1.00567	0.233793	37.0021	9.23e-09	2.56e-06	Itgam
ENSMUSG00000024397	2555.47	1.35439	0.260927	36.2802	1.32e-08	3.6e-06	Aif1
ENSMUSG00000039934	1080.28	1.1426	0.223943	35.7734	1.71e-08	4.38e-06	Gsap
ENSMUSG00000031201	563.18	1.33911	0.231727	34.8857	2.66e-08	6.53e-06	Brcc3
ENSMUSG00000016494	1620.81	1.7226	0.375355	34.5362	3.17e-08	7.56e-06	Cd34
ENSMUSG00000028980	753.487	0.606581	0.212287	34.4391	3.32e-08	7.8e-06	H6pd
ENSMUSG00000025017	3468.79	1.45384	0.291375	34.2513	3.65e-08	8.28e-06	Pik3ap1
ENSMUSG00000042535	558.363	1.21906	0.218991	33.9812	4.18e-08	9.32e-06	Gtpbp1
ENSMUSG00000038352	335.172	1.06566	0.282959	33.8912	4.37e-08	9.59e-06	Arl5c
ENSMUSG00000047996	139.097	5.42089	0.858314	33.7124	4.78e-08	1.03e-05	Prrg1
ENSMUSG00000044162	727.763	2.8062	0.512014	33.678	4.86e-08	1.03e-05	Tnip3
ENSMUSG00000027763	5366.15	0.96753	0.178728	32.6358	8.19e-08	1.66e-05	Mbnl1
ENSMUSG00000027997	470.704	1.03835	0.209002	32.2128	1.01e-07	1.97e-05	Casp6
ENSMUSG00000024451	688.581	1.91682	0.412416	32.1735	1.03e-07	1.98e-05	Arap3
ENSMUSG00000026365	4710.38	1.17088	0.254158	32.0339	1.11e-07	2.03e-05	Cfh
ENSMUSG00000022150	11867.2	1.29484	0.276229	31.3825	1.53e-07	2.71e-05	Dab2
ENSMUSG00000018585	6570.62	1.0101	0.220181	30.9718	1.88e-07	3.24e-05	Atox1
ENSMUSG00000036905	58949.3	1.02196	0.221778	30.583	2.29e-07	3.84e-05	C1qb
ENSMUSG00000029535	1317.62	0.779097	0.194408	29.5892	3.76e-07	5.94e-05	Triap1
ENSMUSG00000004070	1379.91	0.498795	0.151244	29.5085	3.91e-07	6.12e-05	Hmox2
ENSMUSG00000048277	5667.54	0.97833	0.269798	29.3799	4.17e-07	6.38e-05	Syngr2
ENSMUSG00000004266	5990.47	1.10012	0.246059	29.0982	4.8e-07	7.16e-05	Ptpn6
ENSMUSG00000067203	53.1569	7.46138	1.38967	28.7915	5.6e-07	8.19e-05	H2-K2
ENSMUSG00000020009	4346.04	0.804558	0.170025	28.7592	5.69e-07	8.22e-05	Ifngr1
ENSMUSG00000099974	1108.66	1.16405	0.27743	28.4486	6.64e-07	9.13e-05	Bcl2a1d
ENSMUSG00000031613	9636.27	0.930302	0.233441	28.3892	6.84e-07	9.31e-05	Hpgd
ENSMUSG00000078771	3194.84	0.868523	0.251963	28.005	8.29e-07	0.000111738	Evi2a
ENSMUSG00000096727	622.382	0.931958	0.260828	27.8808	8.83e-07	0.000117733	Psmb9
ENSMUSG00000062006	1551.14	0.768969	0.159811	27.7505	9.42e-07	0.000124437	Rpl34
ENSMUSG00000053063	2016.36	1.87728	0.441192	27.5074	1.06e-06	0.00013917	Clec12a
ENSMUSG00000059588	180.138	0.439186	1.06021	27.3167	1.17e-06	0.000150202	Calcrl
ENSMUSG00000056919	249.327	1.17658	0.244276	26.9882	1.38e-06	0.000175359	Cep162
ENSMUSG00000056091	1270.66	1.20451	0.258812	26.832	1.49e-06	0.000187853	St3gal5
ENSMUSG00000026548	511.011	1.52401	0.347899	26.4019	1.85e-06	0.000226622	Slamf9
ENSMUSG00000018930	2384.35	1.67869	0.379296	26.1937	2.05e-06	0.000247033	Ccl4
ENSMUSG00000023033	26.9778	6.6576	1.55262	26.1007	2.15e-06	0.000254289	Scn8a
ENSMUSG00000022148	3605.21	0.76245	0.200631	25.7217	2.6e-06	0.000292109	Fyb
ENSMUSG00000060657	92.2851	2.82965	0.563156	25.5184	2.88e-06	0.000310535	Marf1
ENSMUSG00000029826	568.047	1.57363	0.359681	25.2338	3.32e-06	0.000352436	Zc3hav1
ENSMUSG00000032872	2146.04	0.206465	0.127682	24.6374	4.47e-06	0.00045702	Cyb5r4
ENSMUSG00000056888	4330.76	1.25317	0.269073	24.4911	4.81e-06	0.00048085	Glipr1
ENSMUSG00000045502	371.306	3.35142	0.674628	24.2175	5.51e-06	0.000535595	Hcar2
ENSMUSG00000078656	1405.14	0.715552	0.167667	24.1481	5.71e-06	0.000542884	Vps25
ENSMUSG00000024338	2685.09	0.930038	0.247153	23.6365	7.37e-06	0.000682059	Psmb8
ENSMUSG00000029810	9531.13	1.05181	0.253487	23.5514	7.69e-06	0.000706896	Tmem176b
ENSMUSG00000024621	27171	1.08255	0.281284	23.1095	9.59e-06	0.000847334	Csf1r
ENSMUSG00000039842	169.17	3.18106	0.621155	22.8119	1.11e-05	0.000952346	Mcph1
ENSMUSG00000110386	283.719	1.55885	0.385336	22.7385	1.15e-05	0.000981743	Gm42031
ENSMUSG00000032089	1417.05	0.575249	0.213009	22.5032	1.3e-05	0.00108441	Il10ra
ENSMUSG00000038623	1575.5	1.27472	0.401337	22.42	1.35e-05	0.00112316	Tm6sf1
ENSMUSG00000036896	57687.7	0.919627	0.233598	21.8404	1.81e-05	0.00142885	C1qc
ENSMUSG00000051212	1765.69	1.05927	0.278585	21.774	1.87e-05	0.00146222	Gpr183
ENSMUSG00000024663	3337.91	1.18111	0.293597	21.7514	1.89e-05	0.00147037	Rab3il1
ENSMUSG00000033192	2263.3	1.33321	0.331803	21.6803	1.96e-05	0.0015064	Lpcat2
ENSMUSG00000025521	776.011	0.943242	0.247485	21.69	1.95e-05	0.0015064	Tmem192
ENSMUSG00000047945	753.479	1.50261	0.411932	21.5081	2.14e-05	0.00160559	Marcksl1
ENSMUSG00000049775	122573	1.03176	0.263092	21.4325	2.22e-05	0.00164922	Tmsb4x
ENSMUSG00000000346	11976.8	0.47602	0.111184	21.2637	2.41e-05	0.00177395	Dazap2
ENSMUSG00000061288	1566.01	0.457605	0.17374	21.1843	2.51e-05	0.00182717	Taok3
ENSMUSG00000030560	18208.9	0.871641	0.281167	21.1323	2.58e-05	0.00186531	Ctsc
ENSMUSG00000028163	513.277	1.15897	0.276136	20.6935	3.21e-05	0.00226279	Nfkb1
ENSMUSG00000036887	41956.8	0.958353	0.245441	20.6688	3.25e-05	0.00227902	C1qa
ENSMUSG00000028906	1453.51	1.85371	0.411374	20.4427	3.64e-05	0.00249332	Epb41
ENSMUSG00000032698	1633.56	0.898325	0.269577	20.3793	3.76e-05	0.00254228	Lmo2
ENSMUSG00000021423	10604.8	1.06796	0.337603	20.3279	3.85e-05	0.00256973	Ly86
ENSMUSG00000024381	3558.97	0.49203	0.182084	20.3184	3.87e-05	0.00256973	Bin1
ENSMUSG00000046718	2494.98	0.87227	0.250838	20.2708	3.97e-05	0.00261894	Bst2
ENSMUSG00000040699	2672.02	0.99036	0.267728	20.1514	4.21e-05	0.00275322	Limd2
ENSMUSG00000022747	496.472	2.44363	0.555557	20.1305	4.25e-05	0.0027688	St3gal6
ENSMUSG00000027848	8773.67	0.868498	0.205913	20.055	4.42e-05	0.00286175	Olfml3
ENSMUSG00000002103	2509.77	0.753235	0.180612	19.8753	4.83e-05	0.00307226	Acp2
ENSMUSG00000002325	988.649	1.69859	0.404844	19.7624	5.11e-05	0.00319103	Irf9
ENSMUSG00000021451	4006.63	0.733652	0.261955	19.7707	5.09e-05	0.00319103	Sema4d
ENSMUSG00000002668	425.173	0.780439	0.469974	19.6693	5.36e-05	0.00331261	Dennd1c
ENSMUSG00000035329	826.989	0.959375	0.254065	19.5106	5.8e-05	0.0035059	Fbxo33
ENSMUSG00000030220	8810.77	0.886717	0.219706	19.5021	5.82e-05	0.0035059	Arhgdib
ENSMUSG00000031557	1946.04	1.15605	0.25921	19.4464	5.99e-05	0.00355757	Plekha2
ENSMUSG00000013707	2181.95	0.757276	0.257341	19.4257	6.05e-05	0.0035791	Tnfaip8l2
ENSMUSG00000036908	7944.62	0.952525	0.262832	19.3935	6.15e-05	0.00360572	Unc93b1
ENSMUSG00000005583	3073.32	1.09754	0.326254	19.3007	6.44e-05	0.00371924	Mef2c
ENSMUSG00000100280	53.8476	0.384372	0.703983	19.2805	6.51e-05	0.00371924	Gm28417
ENSMUSG00000037731	1352.16	1.64903	0.419538	19.0629	7.25e-05	0.00402809	Themis2
ENSMUSG00000005447	397.673	1.05857	0.258788	18.9769	7.57e-05	0.0041881	Pafah1b3
ENSMUSG00000033685	25348.9	0.993035	0.261975	18.9044	7.85e-05	0.00429039	Ucp2
ENSMUSG00000027843	45.9415	5.40878	1.31167	18.8863	7.92e-05	0.00431212	Ptpn22
ENSMUSG00000042228	4921.64	0.443608	0.168838	18.8697	7.99e-05	0.00433051	Lyn
ENSMUSG00000028553	28.6261	8.19141	1.74049	18.8194	8.19e-05	0.00437409	Angptl3
ENSMUSG00000054517	243.484	1.49893	0.39378	18.8181	8.2e-05	0.00437409	Trim65
ENSMUSG00000024691	966.864	1.17637	0.36007	18.8094	8.23e-05	0.00437595	Fam111a
ENSMUSG00000020248	347.425	0.897238	0.26263	18.7964	8.29e-05	0.00438746	Nfyb
ENSMUSG00000011158	590.026	1.41323	0.320795	18.7281	8.58e-05	0.00450395	Brf1
ENSMUSG00000058099	2533.12	0.724105	0.238104	18.6616	8.87e-05	0.00459872	Nfam1
ENSMUSG00000050721	4860.6	0.738108	0.24771	18.5108	9.56e-05	0.00488978	Plekho2
ENSMUSG00000042082	3072.16	0.784935	0.181755	18.4611	9.8e-05	0.00492011	Arsb
ENSMUSG00000003206	409.21	1.11357	0.3554	18.3609	0.000103032	0.00513499	Ebi3
ENSMUSG00000030815	359.731	1.2238	0.28348	18.3205	0.000105135	0.0052017	Phkg2
ENSMUSG00000041132	306.036	1.70942	0.391226	18.2317	0.000109909	0.00535991	N4bp2l1
ENSMUSG00000000290	11157.3	0.852879	0.236608	18.1455	0.000114751	0.00553626	Itgb2
ENSMUSG00000024013	737.586	1.11432	0.365072	18.0876	0.00011812	0.00563911	Fgd2
ENSMUSG00000015733	11223.9	0.302607	0.122796	18.0561	0.000119998	0.00570871	Capza2
ENSMUSG00000023367	4053.72	1.22295	0.343728	18.0203	0.000122162	0.005784	Tmem176a
ENSMUSG00000021876	3117.27	0.906231	0.30743	18.0011	0.00012334	0.00579173	Rnase4
ENSMUSG00000022831	2035.48	0.801783	0.25857	17.9994	0.000123446	0.00579173	Hcls1
ENSMUSG00000024077	396.886	1.76754	0.461195	17.9894	0.000124067	0.00580088	Strn
ENSMUSG00000002992	995.08	0.634646	0.223147	17.9784	0.00012475	0.00581283	Apoc2
ENSMUSG00000024858	1885.65	0.463094	0.148052	17.934	0.000127551	0.00592306	Grk2
ENSMUSG00000026254	1266.15	0.355619	0.130382	17.8564	0.000132598	0.00609502	Eif4e2
ENSMUSG00000018965	10123.7	0.626525	0.160314	17.8303	0.000134338	0.00615421	Ywhah
ENSMUSG00000032312	1018.31	1.05811	0.315427	17.7779	0.000137906	0.0062965	Csk
ENSMUSG00000036943	3898.5	0.47337	0.214458	17.6444	0.000147424	0.00664188	Rab8b
ENSMUSG00000024696	6072.93	0.800263	0.241169	17.5979	0.000150893	0.00677409	Lpxn
ENSMUSG00000031103	667.175	1.0233	0.249151	17.539	0.000155402	0.00688731	Elf4
ENSMUSG00000018008	6876.42	0.821712	0.257853	17.4477	0.000162657	0.00718541	Cyth4
ENSMUSG00000026832	411.311	1.26207	0.308569	17.4005	0.000166541	0.00730953	Cytip
ENSMUSG00000093938	2712.76	0.738802	0.256899	17.4025	0.00016638	0.00730953	Evi2b
ENSMUSG00000069516	565571	0.868667	0.240814	17.3839	0.000167935	0.00734414	Lyz2
ENSMUSG00000058715	22393.5	0.923958	0.269766	17.3621	0.000169774	0.00736244	Fcer1g
ENSMUSG00000020364	76.2898	6.89466	1.50989	17.3377	0.000171855	0.00739957	Zfp354a
ENSMUSG00000049396	125.099	0.306698	0.844591	17.3093	0.000174315	0.0074818	Gemin4
ENSMUSG00000026126	657.614	0.960746	0.317234	17.2487	0.000179679	0.00768779	Ptpn18
ENSMUSG00000020077	1704.38	0.853004	0.264473	17.0898	0.000194539	0.00811933	Srgn
ENSMUSG00000031138	78.0468	8.49624	1.82194	17.0573	0.000197726	0.00816018	F9
ENSMUSG00000025044	5508.67	1.08802	0.343809	16.9664	0.000206918	0.00844281	Msr1
ENSMUSG00000009927	3486.56	0.805329	0.216407	16.9631	0.000207254	0.00844281	Rps25
ENSMUSG00000029771	4523.51	1.03791	0.313376	16.9529	0.000208317	0.00846077	Irf5
ENSMUSG00000035354	1250.43	0.735338	0.191243	16.9008	0.000213819	0.00857576	Uvrag
ENSMUSG00000004730	17693.5	0.650951	0.198889	16.9128	0.000212537	0.00857576	Adgre1
ENSMUSG00000000149	7091.49	0.538009	0.139916	16.8892	0.000215056	0.00858078	Gna12
ENSMUSG00000024854	505.731	0.665842	0.239798	16.765	0.000228835	0.00897272	Pold4
ENSMUSG00000037443	643.118	1.66409	0.469802	16.5764	0.000251472	0.00974795	Cep85
ENSMUSG00000071415	2817.48	0.661396	0.227997	16.4533	0.000267436	0.0102499	Rpl23
ENSMUSG00000041890	1040.86	1.06322	0.289551	16.42	0.000271923	0.0103744	Git2
ENSMUSG00000078606	1041.92	1.94411	0.531891	16.3451	0.000282302	0.0106435	Gm4070
ENSMUSG00000060441	164.539	1.66646	0.495595	16.3551	0.000280895	0.0106435	Trim5
ENSMUSG00000018920	7322.24	0.91464	0.261411	16.3366	0.000283495	0.0106553	Cxcl16
ENSMUSG00000024610	7903.7	1.09086	0.492239	16.309	0.000287446	0.0107741	Cd74
ENSMUSG00000068129	3878.39	2.24666	0.712835	16.2274	0.000299408	0.0111001	Cst7
ENSMUSG00000073412	492.941	1.11749	0.370387	16.1801	0.000306574	0.0113349	Lst1
ENSMUSG00000069830	60.4246	9.12963	1.93082	16.1547	0.000310488	0.0114176	Nlrp1a
ENSMUSG00000025473	26595	0.995454	0.31436	16.1071	0.000317979	0.011568	Adam8
ENSMUSG00000084786	1773.17	0.408041	0.112891	15.9638	0.000341582	0.0122633	Ubl5
ENSMUSG00000058587	1918.6	0.132722	0.203227	15.9786	0.000339069	0.0122633	Tmod3
ENSMUSG00000036067	842.489	1.03446	0.410838	15.8516	0.000361302	0.0128659	Slc2a6
ENSMUSG00000052688	4779.88	0.853062	0.264643	15.8416	0.000363114	0.0128659	Rab7b
ENSMUSG00000022971	4173.06	0.693491	0.187514	15.7823	0.000374044	0.0131166	Ifnar2
ENSMUSG00000022965	4490.77	0.604888	0.173719	15.729	0.000384143	0.0134361	Ifngr2
ENSMUSG00000030737	1641.54	1.22589	0.31537	15.638	0.000402028	0.0139814	Slco2b1
ENSMUSG00000040751	1986.88	1.29513	0.404211	15.6168	0.000406309	0.0140311	Lat2
ENSMUSG00000079426	7261.94	0.530597	0.178998	15.6048	0.000408756	0.0140798	Arpc4
ENSMUSG00000022799	904.543	0.602118	0.244082	15.5751	0.000414867	0.0142542	Arhgap31
ENSMUSG00000057322	825.399	0.480785	0.134185	15.5417	0.000421858	0.0144216	Rpl38
ENSMUSG00000036918	407.409	1.10967	0.352005	15.5156	0.000427398	0.0145744	Ttc7
ENSMUSG00000039470	312.451	0.0681513	0.54508	15.4944	0.000431961	0.0146368	Zdhhc2
ENSMUSG00000001542	3971.72	0.937539	0.258787	15.4749	0.000436185	0.0146899	Ell2
ENSMUSG00000003283	1386.83	0.97292	0.388097	15.426	0.000446981	0.0150164	Hck
ENSMUSG00000009090	2828.13	0.137138	0.190115	15.3749	0.000458554	0.0153295	Ap1b1
ENSMUSG00000041354	1159.52	0.61762	0.185833	15.2898	0.000478477	0.0159563	Rgl2
ENSMUSG00000018932	2730.34	0.633591	0.194578	15.2748	0.000482076	0.0160268	Map2k3
ENSMUSG00000030774	642.904	0.621631	0.247508	15.2712	0.000482949	0.0160268	Pak1
ENSMUSG00000059555	1482.9	1.04102	0.343792	15.2577	0.000486216	0.0160857	Tor4a
ENSMUSG00000009687	3797.97	0.945305	0.306127	15.2541	0.000487089	0.0160857	Fxyd5
ENSMUSG00000037405	1045.06	1.17348	0.308079	15.2319	0.000492537	0.0161871	Icam1
ENSMUSG00000028793	2456.28	0.450984	0.206916	15.2175	0.000496085	0.0162398	Rnf19b
ENSMUSG00000074884	4901.64	0.406809	0.119333	15.2157	0.000496527	0.0162398	Serf2
ENSMUSG00000029605	21.821	5.00905	1.41242	15.1597	0.000510645	0.0164295	Oas1b
ENSMUSG00000041891	1792.7	0.442531	0.164974	15.1747	0.000506827	0.0164295	Lman1
ENSMUSG00000028745	10021.4	0.279916	0.104055	15.1399	0.000515707	0.0165099	Capzb
ENSMUSG00000026536	852.403	1.85562	0.505365	15.122	0.000520359	0.0166197	Ifi211
ENSMUSG00000060216	3394.86	0.460414	0.223507	15.0956	0.000527262	0.0167615	Arrb2
ENSMUSG00000004347	64.3452	1.79868	1.04576	15.0516	0.000538987	0.0170943	Pde1c
ENSMUSG00000038637	36.0794	8.93449	1.98516	15.0463	0.000540431	0.0171002	Lrrc56
ENSMUSG00000027199	20080.6	1.09377	0.331678	15.0338	0.000543819	0.0171675	Gatm
ENSMUSG00000016481	1765.96	0.470808	0.159298	14.9887	0.000556226	0.0174781	Cr1l
ENSMUSG00000031816	291.422	1.37571	0.387359	14.9742	0.000560253	0.0175568	Mthfsd
ENSMUSG00000015396	7134.56	0.644441	0.235596	14.9583	0.000564723	0.0175827	Cd83
ENSMUSG00000053559	634.872	0.620886	0.279451	14.9432	0.000569023	0.0176358	Smagp
ENSMUSG00000034422	428.264	1.22004	0.38343	14.9242	0.000574435	0.0177631	Parp14
ENSMUSG00000044258	1965.05	0.997508	0.433013	14.9103	0.00057845	0.0178467	Ctla2a
ENSMUSG00000079197	2531.3	0.251786	0.191832	14.8771	0.000588128	0.0180634	Psme2
ENSMUSG00000034786	1322.94	0.974588	0.34888	14.8411	0.000598825	0.0181974	Gpsm3
ENSMUSG00000024965	4593.42	0.861468	0.313098	14.8512	0.000595789	0.0181974	Fermt3
ENSMUSG00000021998	19613.3	0.788687	0.286537	14.8238	0.000604017	0.0182223	Lcp1
ENSMUSG00000023277	1708.58	0.407638	0.183839	14.7497	0.000626811	0.0187437	Twf2
ENSMUSG00000003528	1473.57	0.406172	0.127351	14.6698	0.000652366	0.0192958	Slc25a1
ENSMUSG00000034892	2802.47	0.712921	0.228315	14.6476	0.000659657	0.0194692	Rps29
ENSMUSG00000015568	67281.4	0.792361	0.279341	14.6079	0.000672862	0.0197305	Lpl
ENSMUSG00000020485	1195	0.64621	0.179306	14.6031	0.000674499	0.019736	Supt4a
ENSMUSG00000028159	707.555	0.905246	0.251733	14.5958	0.000676959	0.0197655	Dapp1
ENSMUSG00000057342	1200.79	0.772998	0.215317	14.543	0.000695064	0.0200361	Sphk2
ENSMUSG00000006273	10495.8	0.30347	0.134718	14.4814	0.000716808	0.0205324	Atp6v1b2
ENSMUSG00000103367	53.2713	2.61933	0.74674	14.4221	0.000738367	0.0209022	Gm38158
ENSMUSG00000018927	868.348	1.5676	0.577924	14.4114	0.000742347	0.0209551	Ccl6
ENSMUSG00000079227	1028.67	3.13434	0.803302	14.3927	0.000749331	0.0210214	Ccr5
ENSMUSG00000022895	980.749	1.01657	0.335068	14.4	0.000746571	0.0210214	Ets2
ENSMUSG00000052336	11968.3	0.903112	0.33153	14.373	0.000756749	0.0211849	Cx3cr1
ENSMUSG00000021767	162.866	0.675857	0.479197	14.3689	0.000758274	0.0211849	Kat6b
ENSMUSG00000023393	34.8259	8.27005	1.91635	14.354	0.000763939	0.0212953	Slc17a9
ENSMUSG00000039942	742.452	0.753858	0.485761	14.2793	0.000793019	0.0219305	Ptger4
ENSMUSG00000052298	3270.27	0.446875	0.158872	14.2587	0.000801226	0.0221125	Cdc42se2
ENSMUSG00000102336	19.7622	2.99519	1.44914	14.2085	0.000821616	0.0225381	Gm37233
ENSMUSG00000001128	1519.17	1.36234	0.551138	14.1792	0.00083372	0.0225977	Cfp
ENSMUSG00000052776	1217.86	0.908034	0.331854	14.163	0.000840494	0.0227351	Oas1a
ENSMUSG00000062127	3254.56	0.948807	0.271181	14.1589	0.000842237	0.0227371	Cttnbp2nl
ENSMUSG00000015942	115.32	0.97852	0.715379	14.0939	0.000870059	0.0233492	Gtf2ird2
ENSMUSG00000051439	15977.3	1.14192	0.357792	14.0128	0.000906087	0.0240316	Cd14
ENSMUSG00000003134	672.224	1.57248	0.479491	13.9796	0.000921252	0.024333	Tbc1d8
ENSMUSG00000027475	380.099	0.793239	0.472021	13.9723	0.000924605	0.024333	Kif3b
ENSMUSG00000025743	3716.34	0.231743	0.274028	13.9566	0.000931884	0.0244772	Sdc3
ENSMUSG00000031129	652.523	0.657714	0.267777	13.9227	0.000947835	0.0247291	Slc9a9
ENSMUSG00000072772	1728.74	0.512618	0.155566	13.9215	0.000948403	0.0247291	Grcc10
ENSMUSG00000027398	993.841	2.04175	0.619904	13.9129	0.000952484	0.0247791	Il1b
ENSMUSG00000097075	20.0806	8.02737	1.91079	13.8152	0.00100013	0.0256116	D830044I16Rik
ENSMUSG00000049988	162.333	1.53645	0.457472	13.8087	0.00100339	0.0256116	Lrrc25
ENSMUSG00000026480	3972.86	0.736242	0.231895	13.8085	0.00100351	0.0256116	Ncf2
ENSMUSG00000016756	86.0805	2.43824	0.661501	13.7897	0.00101299	0.0257466	Cmah
ENSMUSG00000011254	96.0191	1.45504	0.395759	13.7664	0.00102484	0.0259663	Thg1l
ENSMUSG00000028149	1964.77	0.744456	0.206531	13.7404	0.00103824	0.0262572	Rap1gds1
ENSMUSG00000019832	2776.22	0.680898	0.205363	13.735	0.00104105	0.0262794	Rab32
ENSMUSG00000031659	1769.81	0.834067	0.272195	13.7207	0.00104855	0.0263238	Adcy7
ENSMUSG00000028961	7309.63	0.582124	0.173051	13.7206	0.00104862	0.0263238	Pgd
ENSMUSG00000031875	3221.26	0.798754	0.272856	13.6709	0.00107496	0.0267384	Cmtm3
ENSMUSG00000030760	953.073	0.305173	0.267131	13.6748	0.00107288	0.0267384	Acer3
ENSMUSG00000049130	9819.54	1.14203	0.394988	13.6372	0.00109325	0.0270504	C5ar1
ENSMUSG00000028678	27.3084	8.21163	1.95578	13.6114	0.00110747	0.0271133	Kif2c
ENSMUSG00000074825	92.8432	1.7692	0.678103	13.6077	0.00110952	0.0271133	Itpripl1
ENSMUSG00000015950	4919.46	0.810447	0.253653	13.5906	0.00111901	0.0272367	Ncf1
ENSMUSG00000037242	9003.98	0.589299	0.279029	13.5833	0.00112314	0.0272883	Clic4
ENSMUSG00000037926	1360.75	1.10546	0.385689	13.5678	0.00113186	0.0274022	Ssh2
ENSMUSG00000049734	873.952	1.21486	0.467943	13.5318	0.00115242	0.0277316	Trex1
ENSMUSG00000063234	962.496	1.32182	0.59406	13.5186	0.00116004	0.0278368	Gpr84
ENSMUSG00000008668	2878.04	0.433873	0.208315	13.4894	0.00117711	0.0280979	Rps18
ENSMUSG00000050994	115.751	0.416053	0.689396	13.4931	0.00117495	0.0280979	Adgb
ENSMUSG00000113361	23.3522	7.93429	1.92106	13.3916	0.0012361	0.0291481	AC152827.1
ENSMUSG00000040774	1821.22	0.620485	0.175722	13.3732	0.00124755	0.0293162	Cept1
ENSMUSG00000016206	860.268	0.938119	0.322121	13.3431	0.00126645	0.0296071	H2-M3
ENSMUSG00000022488	6376.01	1.01569	0.357336	13.2964	0.00129637	0.0300996	Nckap1l
ENSMUSG00000027427	292.434	1.65029	0.442758	13.2475	0.00132842	0.0307388	Polr3f
ENSMUSG00000021947	385.976	0.929667	0.31315	13.2349	0.00133686	0.0308261	Cryl1
ENSMUSG00000036246	1336.54	0.54358	0.255417	13.2073	0.00135543	0.031152	Gmip
ENSMUSG00000090000	1605.47	0.74858	0.206489	13.1859	0.00137001	0.0313811	Ier3ip1
ENSMUSG00000029366	862	0.697792	0.238834	13.117	0.00141802	0.0323175	Dck
ENSMUSG00000038374	1098.15	0.502976	0.152294	13.0584	0.00146021	0.0330026	Rbm8a
ENSMUSG00000034936	17.6071	7.00536	1.79236	13.0202	0.0014883	0.0333713	Arl4d
ENSMUSG00000005373	182.846	2.92264	0.836373	13.0196	0.00148878	0.0333713	Mlxipl
ENSMUSG00000060791	187.744	1.67924	0.637692	13.021	0.00148775	0.0333713	Gmfg
ENSMUSG00000028041	4210.57	0.82754	0.277699	12.971	0.00152541	0.03408	Adam15
ENSMUSG00000035011	985.26	0.624154	0.251914	12.946	0.00154459	0.0343393	Zbtb7a
ENSMUSG00000032593	18.0103	8.2345	2.57396	12.9253	0.00156062	0.0345828	Amigo3
ENSMUSG00000024299	246.789	1.097	0.375452	12.8977	0.00158236	0.0348939	Adamts10
ENSMUSG00000027506	9249.71	0.625021	0.23992	12.8889	0.00158928	0.0349334	Tpd52
ENSMUSG00000039308	962.526	0.753086	0.225578	12.8856	0.00159195	0.0349357	Ndst2
ENSMUSG00000055202	21.8232	6.8345	2.31811	12.8716	0.0016031	0.0350671	Zfp811
ENSMUSG00000027111	3054.34	0.700536	0.236105	12.8254	0.00164057	0.0354948	Itga6
ENSMUSG00000103174	91.4747	1.58312	0.445881	12.8063	0.00165629	0.0357139	Gm37168
ENSMUSG00000065954	1423.66	0.824713	0.239118	12.7764	0.00168131	0.0360818	Tacc1
ENSMUSG00000026669	17.7658	4.63807	1.90199	12.6589	0.001783	0.0379214	Mcm10
ENSMUSG00000000740	2458.17	0.442338	0.211089	12.6397	0.00180018	0.038211	Rpl13
ENSMUSG00000053897	141.552	2.32249	0.62667	12.6103	0.00182685	0.0384769	Slc39a8
ENSMUSG00000022861	42.16	3.75469	2.00463	12.5548	0.00187828	0.0393773	Dgkg
ENSMUSG00000052302	19.3396	5.91124	2.3601	12.5354	0.00189654	0.0395772	Tbc1d30
ENSMUSG00000020454	406.784	1.03271	0.30637	12.5157	0.00191536	0.0399087	Eif4enif1
ENSMUSG00000022089	934.915	0.96131	0.27422	12.4787	0.00195114	0.0404818	Bin3
ENSMUSG00000025645	141.841	1.38835	0.520646	12.4592	0.00197023	0.0406581	Ccdc51
ENSMUSG00000040249	7557.74	0.615269	0.176087	12.4375	0.0019917	0.0408111	Lrp1
ENSMUSG00000027423	7315.83	0.244843	0.124572	12.4281	0.00200116	0.0408213	Snx5
ENSMUSG00000024601	808.331	0.194529	0.225246	12.4081	0.00202125	0.0411078	Isoc1
ENSMUSG00000029283	41.0349	2.60188	1.8156	12.3961	0.00203341	0.0412934	Cdc7
ENSMUSG00000031133	1322.62	0.594902	0.337254	12.3287	0.00210307	0.0423918	Arhgef6
ENSMUSG00000025630	5051.99	0.537429	0.239031	12.316	0.00211646	0.0425985	Hprt
ENSMUSG00000021038	1042.6	0.347215	0.205214	12.3077	0.00212531	0.0426503	Vipas39
ENSMUSG00000047146	26.2023	0.0111207	1.64013	12.2719	0.00216365	0.0432285	Tet1
ENSMUSG00000028936	940.278	0.621898	0.216584	12.2503	0.00218719	0.043515	Rpl22
ENSMUSG00000044768	1588.25	0.379657	0.210057	12.2499	0.00218758	0.043515	D1Ertd622e
ENSMUSG00000057278	574.135	0.534673	0.181091	12.2184	0.0022223	0.0440329	Snrpg
ENSMUSG00000025825	2332.2	0.582146	0.171106	12.2017	0.00224096	0.0443176	Iscu
ENSMUSG00000087266	22.6322	0.339949	1.26219	12.1919	0.00225193	0.0444699	Gm15991
ENSMUSG00000039377	907.45	0.983899	0.354239	12.1828	0.00226228	0.0446096	Hlx
ENSMUSG00000026177	8111.11	0.629557	0.206194	12.1531	0.00229612	0.045146	Slc11a1
ENSMUSG00000024981	2933.31	0.366301	0.158442	12.1531	0.00229607	0.045146	Acsl5
ENSMUSG00000000958	739.857	0.984873	0.283811	12.1472	0.00230283	0.0452125	Slc7a7
ENSMUSG00000006395	225.305	1.69823	0.505517	12.1095	0.00234674	0.045876	Hyi
ENSMUSG00000025579	2742.45	0.0391693	0.138739	12.1045	0.00235253	0.0459232	Gaa
ENSMUSG00000022508	1296.75	0.969505	0.308269	12.0841	0.00237665	0.0463277	Bcl6
ENSMUSG00000032739	26.5035	1.3919	1.35532	12.0591	0.00240654	0.0467764	Pram1
ENSMUSG00000053158	1786.11	0.742552	0.314131	12.0419	0.0024274	0.0469409	Fes
ENSMUSG00000020143	2865.74	0.334998	0.302146	12.0375	0.00243267	0.0469409	Dock2
ENSMUSG00000043131	3785.83	0.332775	0.17055	12.035	0.00243571	0.0469409	Mob1a
ENSMUSG00000045868	830.21	0.810286	0.36824	12.0286	0.00244354	0.0470251	Gvin1
ENSMUSG00000040188	3616.92	0.5366	0.157698	12.0242	0.0024489	0.0470618	Scamp2
ENSMUSG00000040659	17429.8	0.684908	0.249008	12.0119	0.00246405	0.0471531	Efhd2
ENSMUSG00000018196	597.91	0.625098	0.217143	12.013	0.00246265	0.0471531	Glrx2
ENSMUSG00000004677	1762.3	0.568323	0.226782	11.9742	0.00251094	0.0477817	Myo9b
