## Supplementary material for "*Trem2* promotes anti-inflammatory responses in microglia and is suppressed under pro-inflammatory conditions": Table S2

### Sheet: Sheet1
Table S2. Genes showing increased expression for microglia from HO-Trem2 R47H KI versus WT mice by DESeq2 (FDR<0.05).
Official	baseMean	log2FoldChange	lfcSE	stat	pvalue	padj	Gene name
ENSMUSG00000000184	3212.75	-2.08186	0.261521	84.5966	4.27e-19	2.9e-15	Ccnd2
ENSMUSG00000027800	1155.69	-1.9814	0.297938	78.8529	7.54e-18	3.42e-14	Tm4sf1
ENSMUSG00000026875	97.5537	-7.79623	1.20409	70.0626	6.11e-16	2.08e-12	Traf1
ENSMUSG00000007655	960.466	-2.02247	0.308535	61.2357	5.04e-14	9.81e-11	Cav1
ENSMUSG00000034675	533.932	-2.35615	0.342462	61.3219	4.83e-14	9.81e-11	Dbn1
ENSMUSG00000035783	8285.59	-2.38359	0.358618	57.9571	2.6e-13	4.38e-10	Acta2
ENSMUSG00000017144	484.899	-3.28477	0.451014	54.8298	1.24e-12	1.69e-09	Rnd3
ENSMUSG00000026728	13287.8	-1.3282	0.236229	54.1483	1.75e-12	1.98e-09	Vim
ENSMUSG00000024486	1898.28	-2.27557	0.403211	54.2734	1.64e-12	1.98e-09	Hbegf
ENSMUSG00000027907	2348.91	-1.62696	0.286595	50.1188	1.31e-11	1.19e-08	S100a11
ENSMUSG00000028195	6192.82	-2.44138	0.445184	48.0549	3.67e-11	2.78e-08	Cyr61
ENSMUSG00000054720	308.29	-2.59579	0.385984	47.8166	4.14e-11	2.96e-08	Lrrc8c
ENSMUSG00000018339	781.505	-0.703286	0.227523	46.9944	6.24e-11	4.25e-08	Gpx3
ENSMUSG00000032306	358.1	-1.46615	0.215996	45.8878	1.09e-10	6.55e-08	Mpi
ENSMUSG00000006356	970.068	-2.356	0.432613	45.7616	1.16e-10	6.55e-08	Crip2
ENSMUSG00000037060	417.075	-2.33657	0.483679	45.5179	1.31e-10	7.11e-08	Cavin3
ENSMUSG00000032216	1806.25	-2.01772	0.391075	44.2592	2.45e-10	1.23e-07	Nedd4
ENSMUSG00000019997	5065.21	-2.75201	0.455313	43.8792	2.96e-10	1.44e-07	Ctgf
ENSMUSG00000028218	447.75	-0.993882	0.285147	42.8097	5.06e-10	2.37e-07	Fam92a
ENSMUSG00000036817	579.64	-1.26514	0.198953	42.331	6.43e-10	2.91e-07	Sun1
ENSMUSG00000028173	2769.78	-0.75455	0.124595	41.9517	7.77e-10	3.3e-07	Wls
ENSMUSG00000053931	5555.14	-2.2752	0.444026	41.2804	1.09e-09	4.11e-07	Cnn3
ENSMUSG00000039323	14672.4	-2.12448	0.433018	40.0029	2.06e-09	7.57e-07	Igfbp2
ENSMUSG00000032085	3855.58	-2.22213	0.390302	39.4585	2.7e-09	9.67e-07	Tagln
ENSMUSG00000023348	227.236	-2.74055	0.473776	38.5673	4.22e-09	1.34e-06	Trip6
ENSMUSG00000064246	420.225	-2.64002	0.463499	38.3764	4.64e-09	1.44e-06	Chil1
ENSMUSG00000058056	1411.81	-1.91899	0.364822	37.5308	7.08e-09	2.1e-06	Palld
ENSMUSG00000018593	11714.9	-2.15003	0.433984	37.3844	7.62e-09	2.21e-06	Sparc
ENSMUSG00000023087	1215.18	-0.936154	0.31515	37.2599	8.11e-09	2.3e-06	Noct
ENSMUSG00000072941	421.657	-1.8005	0.421988	36.2289	1.36e-08	3.62e-06	Sod3
ENSMUSG00000058013	901.086	-1.17944	0.24698	35.9053	1.6e-08	4.18e-06	2007-08-31
ENSMUSG00000001473	1907.24	-0.880326	0.168025	35.1741	2.3e-08	5.8e-06	Tubb6
ENSMUSG00000067818	1557.43	-1.84657	0.405081	34.8632	2.69e-08	6.53e-06	Myl9
ENSMUSG00000026421	968.848	-1.73253	0.320005	34.3918	3.4e-08	7.85e-06	Csrp1
ENSMUSG00000022756	67.4147	-0.581021	0.754615	33.4076	5.57e-08	1.17e-05	Slc7a4
ENSMUSG00000032060	1885.54	-2.11846	0.39148	33.0128	6.78e-08	1.4e-05	Cryab
ENSMUSG00000038587	994.963	-2.47917	0.449103	32.5191	8.68e-08	1.74e-05	Akap12
ENSMUSG00000089715	516.953	-1.01967	0.369529	32.3555	9.42e-08	1.86e-05	Cbx6
ENSMUSG00000047547	1290	-1.26358	0.302169	32.0715	1.09e-07	2.02e-05	Cltb
ENSMUSG00000046727	389.099	-2.01506	0.453296	32.0923	1.07e-07	2.02e-05	Cystm1
ENSMUSG00000046818	679.069	-2.8068	0.527441	31.5747	1.39e-07	2.49e-05	Ddit4l
ENSMUSG00000019820	361.077	-2.83577	0.49309	31.5914	1.38e-07	2.49e-05	Utrn
ENSMUSG00000031119	1002.15	-2.60395	0.5282	31.0151	1.84e-07	3.21e-05	Gpc4
ENSMUSG00000005871	708.352	-2.18003	0.376706	30.9396	1.91e-07	3.25e-05	Apc
ENSMUSG00000041559	1179.07	-1.88098	0.542502	30.2393	2.71e-07	4.5e-05	Fmod
ENSMUSG00000018340	2098.75	-0.835725	0.187106	30.1693	2.81e-07	4.61e-05	Anxa6
ENSMUSG00000031558	46.4694	-9.20847	1.60486	29.8726	3.26e-07	5.28e-05	Slit2
ENSMUSG00000029767	4562.93	-1.2574	0.251414	29.788	3.4e-07	5.44e-05	Calu
ENSMUSG00000031422	4089.55	-0.863788	0.17486	29.3867	4.16e-07	6.38e-05	Morf4l2
ENSMUSG00000036752	4448.69	-1.59692	0.38139	29.2969	4.35e-07	6.57e-05	Tubb4b
ENSMUSG00000046432	751.478	-1.0264	0.317268	29.0829	4.84e-07	7.16e-05	Bex3
ENSMUSG00000061731	635.553	-1.57726	0.318623	28.7406	5.74e-07	8.22e-05	Ext1
ENSMUSG00000028583	329.1	-1.95455	0.470303	28.4624	6.6e-07	9.13e-05	Pdpn
ENSMUSG00000027962	896.867	-2.01971	0.439749	28.4638	6.59e-07	9.13e-05	Vcam1
ENSMUSG00000043079	316.889	-2.12381	0.644711	28.5035	6.46e-07	9.13e-05	Synpo
ENSMUSG00000011179	2313.06	-1.12341	0.282651	27.3216	1.17e-06	0.000150202	Odc1
ENSMUSG00000033423	1250.56	-0.811347	0.171741	26.6723	1.62e-06	0.000201603	Eri3
ENSMUSG00000020427	2713.45	-2.20814	0.526054	26.5962	1.68e-06	0.000207518	Igfbp3
ENSMUSG00000032366	3472.8	-1.56343	0.334341	26.2027	2.04e-06	0.000247033	Tpm1
ENSMUSG00000032184	187.156	-2.98519	0.675769	26.1532	2.09e-06	0.000249884	Lysmd2
ENSMUSG00000044522	52.7339	-9.30454	1.71274	25.9991	2.26e-06	0.000265235	A730020M07Rik
ENSMUSG00000026932	2025.49	-1.38918	0.333022	25.923	2.35e-06	0.000268579	Nacc2
ENSMUSG00000021493	1094.24	-1.50584	0.389449	25.9317	2.34e-06	0.000268579	Pdlim7
ENSMUSG00000022816	1328.33	-1.93084	0.410222	25.9465	2.32e-06	0.000268579	Fstl1
ENSMUSG00000022091	668.17	-2.49179	0.570961	25.8272	2.46e-06	0.000279408	Sorbs3
ENSMUSG00000054855	434.77	-1.46647	0.486472	25.6588	2.68e-06	0.000297406	Rnd1
ENSMUSG00000021671	289.484	-1.60559	0.391636	25.653	2.69e-06	0.000297406	Poc5
ENSMUSG00000026822	1392.89	-1.58283	0.435956	25.6354	2.71e-06	0.000297615	Lcn2
ENSMUSG00000028128	2590.64	-1.96057	0.526318	25.5891	2.78e-06	0.000302148	F3
ENSMUSG00000032599	144.224	-1.35168	0.331976	25.4209	3.02e-06	0.000323478	Ip6k2
ENSMUSG00000024087	499.3	-0.914127	0.460864	25.1263	3.5e-06	0.000369006	Cyp1b1
ENSMUSG00000030770	730.654	-2.18152	0.518946	24.9735	3.78e-06	0.000395235	Parva
ENSMUSG00000031565	795.782	-2.41924	0.622006	24.9251	3.87e-06	0.000401822	Fgfr1
ENSMUSG00000040029	432.861	-1.26328	0.25775	24.6629	4.41e-06	0.000454657	Ipo8
ENSMUSG00000027803	718.877	-1.69931	0.466443	24.5327	4.71e-06	0.000475455	Wwtr1
ENSMUSG00000020695	70.5609	-1.99007	1.18515	24.5285	4.72e-06	0.000475455	Mrc2
ENSMUSG00000023092	2528.76	-2.03797	0.560121	24.4376	4.94e-06	0.000490287	Fhl1
ENSMUSG00000039043	268.252	-1.54225	0.403458	24.3694	5.11e-06	0.000503624	Arpin
ENSMUSG00000005973	849.524	-1.91792	0.518095	24.3472	5.17e-06	0.000505577	Rcn1
ENSMUSG00000027777	470.011	-1.85795	0.576867	24.1788	5.62e-06	0.000542186	Schip1
ENSMUSG00000058135	6753.97	-1.7342	0.487007	24.1529	5.69e-06	0.000542884	Gstm1
ENSMUSG00000029761	1749.64	-1.96146	0.436531	23.9487	6.3e-06	0.000595617	Cald1
ENSMUSG00000038894	1265.71	-1.51405	0.346296	23.9138	6.41e-06	0.000601918	Irs2
ENSMUSG00000045333	151.554	-5.32225	1.08827	23.7027	7.13e-06	0.000664345	Zfp423
ENSMUSG00000029673	57.4847	-5.00494	1.02605	23.4525	8.08e-06	0.000737746	Auts2
ENSMUSG00000033917	3119.98	-0.545615	0.162362	23.3215	8.63e-06	0.000782436	Gde1
ENSMUSG00000019775	47.7233	-6.58061	1.49049	23.2911	8.76e-06	0.000789126	Rgs17
ENSMUSG00000021760	648.544	-1.85903	0.533905	23.1476	9.41e-06	0.000842261	Gpx8
ENSMUSG00000031626	1254.55	-2.02273	0.635075	23.124	9.52e-06	0.00084669	Sorbs2
ENSMUSG00000041120	1174.85	-2.30403	0.642141	22.9554	1.04e-05	0.000909292	Nbl1
ENSMUSG00000068196	713.938	-2.38524	0.522159	22.9373	1.05e-05	0.000911682	Col8a1
ENSMUSG00000039632	42.2512	-8.74255	1.78159	22.893	1.07e-05	0.00092615	Ccdc151
ENSMUSG00000020462	643.826	-1.80835	0.428948	22.8179	1.11e-05	0.000952346	Cfap36
ENSMUSG00000028211	714.567	-0.996805	0.263826	22.5967	1.24e-05	0.00104736	Trp53inp1
ENSMUSG00000037211	252.919	-2.69945	0.683819	22.5025	1.3e-05	0.00108441	Spry1
ENSMUSG00000036411	50.187	-5.86121	1.24336	22.3982	1.37e-05	0.00112858	9530077C05Rik
ENSMUSG00000028194	3296.96	-1.8946	0.59365	22.3432	1.41e-05	0.00115308	Ddah1
ENSMUSG00000004665	1901.9	-1.10682	0.253585	22.2278	1.49e-05	0.00121427	Cnn2
ENSMUSG00000054091	1288.47	-0.46745	0.182331	22.1559	1.54e-05	0.00125121	1810037I17Rik
ENSMUSG00000015143	695.355	-0.744587	0.165052	21.9751	1.69e-05	0.00136147	Actn1
ENSMUSG00000090877	67.5863	-7.67239	1.5712	21.8808	1.77e-05	0.00141882	Hspa1b
ENSMUSG00000051007	519.786	-0.141492	0.287407	21.8317	1.82e-05	0.00142885	Gatd1
ENSMUSG00000001349	901.758	-2.17692	0.533855	21.8431	1.81e-05	0.00142885	Cnn1
ENSMUSG00000024304	2080.71	-1.81016	0.547657	21.6611	1.98e-05	0.00151236	Cdh2
ENSMUSG00000058254	2738.7	-2.31375	0.615697	21.6308	2.01e-05	0.00152686	Tspan7
ENSMUSG00000025912	73.0587	-3.9379	0.98301	21.5901	2.05e-05	0.00154966	Mybl1
ENSMUSG00000066456	647.876	-1.93096	0.565226	21.4702	2.18e-05	0.00162726	Hmgn3
ENSMUSG00000030861	1031	-0.400996	0.18829	21.2555	2.42e-05	0.00177395	Acadsb
ENSMUSG00000036473	157.062	-2.58658	0.535692	21.2541	2.43e-05	0.00177395	Tbc1d24
ENSMUSG00000045136	1170.4	-1.66434	0.53546	21.0108	2.74e-05	0.00197165	Tubb2b
ENSMUSG00000034855	204.018	-2.88128	0.769283	20.9893	2.77e-05	0.00198248	Cxcl10
ENSMUSG00000021959	965.953	-0.882604	0.305632	20.8538	2.96e-05	0.00211032	Lats2
ENSMUSG00000079215	377.904	-1.67789	0.369604	20.8171	3.02e-05	0.00213822	Zfp664
ENSMUSG00000039680	2035.17	-1.36558	0.425885	20.6388	3.3e-05	0.00229827	Mrps6
ENSMUSG00000042115	404.858	-2.21347	0.610692	20.6315	3.31e-05	0.00229827	Klhdc8a
ENSMUSG00000091993	28.4549	-3.59051	0.784254	20.5556	3.44e-05	0.00237502	B930036N10Rik
ENSMUSG00000037552	334.846	-1.74619	0.487899	20.4382	3.65e-05	0.00249332	Plekhg2
ENSMUSG00000028919	90.1086	-2.83154	0.732708	20.4006	3.72e-05	0.00252791	Arhgef19
ENSMUSG00000041959	682.311	-1.6628	0.418716	20.3677	3.78e-05	0.00254437	S100a10
ENSMUSG00000020902	96.7889	-10.0398	1.9314	20.319	3.87e-05	0.00256973	Ntn1
ENSMUSG00000024127	543.779	-1.14062	0.350613	20.1688	4.17e-05	0.00274259	Prepl
ENSMUSG00000034285	184.407	-1.57861	0.355001	20.0221	4.49e-05	0.00289057	Nipsnap1
ENSMUSG00000026883	178.347	-3.73313	0.90709	20.016	4.5e-05	0.00289057	Dab2ip
ENSMUSG00000037032	330.552	-2.40379	0.702012	19.9395	4.68e-05	0.00298916	Apbb1
ENSMUSG00000037712	539.12	-2.00346	0.593591	19.8478	4.9e-05	0.00310025	Fermt2
ENSMUSG00000041801	1244.96	-1.2055	0.315098	19.7973	5.02e-05	0.00316479	Phlda3
ENSMUSG00000025006	1471.04	-2.35726	0.659565	19.7073	5.26e-05	0.00326515	Sorbs1
ENSMUSG00000029185	338.443	-1.34393	0.343177	19.587	5.58e-05	0.0034267	Fam114a1
ENSMUSG00000022257	922.066	-1.40738	0.444568	19.5835	5.59e-05	0.0034267	Laptm4b
ENSMUSG00000022197	60.7985	-2.33134	1.09017	19.5614	5.65e-05	0.00344927	Pdzd2
ENSMUSG00000003847	305.732	-1.13362	0.270244	19.5407	5.71e-05	0.00346949	Nfat5
ENSMUSG00000004044	517.307	-1.78021	0.469257	19.478	5.89e-05	0.00351724	Cavin1
ENSMUSG00000060227	412.122	-2.9859	0.825195	19.4819	5.88e-05	0.00351724	Casc4
ENSMUSG00000046160	1589.24	-2.6372	0.762171	19.411	6.09e-05	0.00358983	Olig1
ENSMUSG00000054808	5835.5	-0.821494	0.200033	19.3449	6.3e-05	0.00367866	Actn4
ENSMUSG00000098374	320.86	-0.862091	0.330933	19.3097	6.41e-05	0.00371924	Gm28043
ENSMUSG00000034758	36.4206	-1.97968	1.33529	19.2847	6.49e-05	0.00371924	Tle6
ENSMUSG00000020044	4394.84	-2.42345	0.685071	19.2899	6.48e-05	0.00371924	Timp3
ENSMUSG00000003541	796.126	-1.80755	0.443684	19.2697	6.54e-05	0.00372364	Ier3
ENSMUSG00000024620	148.012	-5.78499	1.21532	19.2057	6.75e-05	0.00382879	Pdgfrb
ENSMUSG00000035623	533.392	-1.25369	0.301201	19.1916	6.8e-05	0.00383974	Rsf1
ENSMUSG00000079037	5239.64	-1.92632	0.631085	19.1773	6.85e-05	0.00385134	Prnp
ENSMUSG00000032531	476.847	-2.03306	0.662531	19.1206	7.05e-05	0.00394578	Amotl2
ENSMUSG00000023905	1151.24	-1.52464	0.437346	19.0811	7.19e-05	0.00400809	Tnfrsf12a
ENSMUSG00000072235	17022	-1.75926	0.523174	18.952	7.67e-05	0.00420641	Tuba1a
ENSMUSG00000018451	663.62	-2.61553	0.879152	18.9563	7.65e-05	0.00420641	6330403K07Rik
ENSMUSG00000039483	633.918	-0.413158	0.211262	18.8618	8.02e-05	0.00433051	Asb6
ENSMUSG00000070436	1961.29	-2.00347	0.498458	18.8318	8.14e-05	0.00437409	Serpinh1
ENSMUSG00000015932	6618.24	-0.576419	0.133967	18.7131	8.64e-05	0.00450395	Dstn
ENSMUSG00000039103	134.815	-1.74554	0.804749	18.7327	8.56e-05	0.00450395	Nexn
ENSMUSG00000005682	179.854	-2.49491	0.556319	18.7199	8.61e-05	0.00450395	Pan2
ENSMUSG00000027820	73.9388	-8.19595	2.01173	18.6562	8.89e-05	0.00459872	Mme
ENSMUSG00000040152	3319.47	-1.47595	0.410187	18.5882	9.2e-05	0.00473965	Thbs1
ENSMUSG00000063760	91.2085	-9.80839	1.92143	18.5378	9.43e-05	0.00484239	Rnf217
ENSMUSG00000014602	423.688	-1.80003	0.631398	18.4964	9.63e-05	0.00490653	Kif1a
ENSMUSG00000021476	674.951	-0.593577	0.297188	18.4838	9.69e-05	0.00491576	Habp4
ENSMUSG00000030782	442.356	-2.07211	0.584047	18.4755	9.73e-05	0.00491576	Tgfb1i1
ENSMUSG00000023960	528.139	-2.13712	0.695966	18.4703	9.75e-05	0.00491576	Enpp5
ENSMUSG00000022261	1652.53	-2.31838	0.667433	18.4518	9.85e-05	0.00492504	Sdc2
ENSMUSG00000039542	880.129	-2.2982	0.613623	18.3515	0.00010352	0.00514047	Ncam1
ENSMUSG00000055538	1031.18	-2.04243	0.539151	18.3057	0.000105917	0.00522141	Zcchc24
ENSMUSG00000028364	2048.51	-1.65268	0.505767	18.2764	0.000107482	0.00527752	Tnc
ENSMUSG00000055216	22.8807	-4.08271	0.986293	18.2699	0.000107831	0.00527752	9430025C20Rik
ENSMUSG00000041889	848.519	-1.92786	0.663835	18.1785	0.000112875	0.00548491	Shisa4
ENSMUSG00000031955	384.427	-1.8531	0.566628	18.1672	0.000113515	0.00549637	Bcar1
ENSMUSG00000038388	1332.66	-1.22364	0.357724	18.1385	0.000115152	0.00553626	Mpp6
ENSMUSG00000039405	2770.68	-1.96307	0.625578	18.0911	0.000117914	0.00563911	Prss23
ENSMUSG00000014599	2306.21	-1.76127	0.433537	18.0159	0.000122431	0.005784	Csf1
ENSMUSG00000044502	492.404	-1.22217	0.346817	17.8794	0.000131083	0.00604659	Bod1
ENSMUSG00000027832	211.186	-2.21086	0.609487	17.8791	0.0001311	0.00604659	Ptx3
ENSMUSG00000005417	1057.98	-0.719811	0.226195	17.734	0.000140966	0.00641468	Mprip
ENSMUSG00000024074	467.683	-1.09141	0.317476	17.6656	0.000145873	0.00661582	Crim1
ENSMUSG00000035413	253.821	-2.59107	0.699481	17.6506	0.000146965	0.00664188	Tmem98
ENSMUSG00000037287	337.696	-0.884856	0.291996	17.5918	0.000151354	0.00677409	Tbcel
ENSMUSG00000064264	221.95	-2.37797	0.738093	17.5632	0.00015353	0.00684893	Zfp428
ENSMUSG00000029070	1435.98	-2.03348	0.588789	17.5548	0.000154175	0.00685524	Mxra8
ENSMUSG00000041444	154.076	-1.94046	0.679125	17.3782	0.000168409	0.00734414	Arhgap32
ENSMUSG00000047139	565.265	-1.8192	0.656534	17.3605	0.000169911	0.00736244	Cd24a
ENSMUSG00000037573	496.075	-1.51614	0.472308	17.3508	0.000170732	0.00737453	Tob1
ENSMUSG00000000567	1746.7	-2.2615	0.785658	17.2117	0.000183029	0.00780655	Sox9
ENSMUSG00000029641	180.904	-1.90951	0.739285	17.1695	0.000186934	0.00794821	Rasl11a
ENSMUSG00000005360	4633.24	-1.84323	0.662531	17.1498	0.00018879	0.00800209	Slc1a3
ENSMUSG00000004902	545.034	-2.27954	0.828826	17.1327	0.000190406	0.00802065	Slc25a18
ENSMUSG00000042078	47.9345	-8.9466	1.89687	17.1329	0.00019039	0.00802065	Svop
ENSMUSG00000031990	507.62	-2.60289	0.710282	17.1203	0.000191595	0.00804579	Jam3
ENSMUSG00000029446	395.157	-1.40142	0.356665	17.1023	0.000193326	0.00809353	Psph
ENSMUSG00000027210	292.254	-1.9811	0.653365	17.073	0.000196173	0.00816018	Meis2
ENSMUSG00000031078	1208.57	-2.26362	0.637313	17.0647	0.000196994	0.00816018	Cttn
ENSMUSG00000039646	276.101	-2.26613	0.680297	17.0553	0.000197917	0.00816018	Vasn
ENSMUSG00000019124	1624.63	-1.55877	0.615475	17.0166	0.000201783	0.00829444	Scrn1
ENSMUSG00000037674	251.746	-2.15963	0.503986	16.982	0.000205306	0.00841385	Rfx7
ENSMUSG00000001036	277.09	-1.37567	0.610681	16.9063	0.000213225	0.00857576	Epn2
ENSMUSG00000074637	476.965	-2.04599	0.639944	16.9054	0.000213326	0.00857576	Sox2
ENSMUSG00000047242	369.701	-2.24019	0.536703	16.8963	0.000214299	0.00857576	Taf9b
ENSMUSG00000030319	100.417	-4.05633	1.08596	16.8265	0.000221904	0.00882816	Cand2
ENSMUSG00000022136	2262.47	-0.371067	0.209483	16.7878	0.00022624	0.00896667	Dnajc3
ENSMUSG00000026475	332.221	-2.86703	0.703022	16.7837	0.000226704	0.00896667	Rgs16
ENSMUSG00000028617	458.903	-0.834271	0.443472	16.7732	0.000227903	0.00897092	Lrrc42
ENSMUSG00000059554	133.782	-1.2525	0.371357	16.7712	0.00022813	0.00897092	Ccdc28a
ENSMUSG00000030704	2852.14	-0.38979	0.188245	16.7116	0.000235031	0.00918917	Rab6a
ENSMUSG00000027805	779.392	-1.54041	0.572465	16.6972	0.000236725	0.00922887	Pfn2
ENSMUSG00000027710	612.673	-1.37353	0.392732	16.5896	0.000249807	0.00971105	Acad9
ENSMUSG00000020439	175.087	-1.34781	0.428014	16.5353	0.000256687	0.00992182	Smtn
ENSMUSG00000025477	667.413	-1.62929	0.394169	16.5153	0.00025927	0.00999327	Inpp5a
ENSMUSG00000061887	321.408	-0.900817	0.344237	16.4968	0.00026168	0.0100577	Ssbp3
ENSMUSG00000036206	304.023	-2.15107	0.547483	16.4179	0.000272207	0.0103744	Sh3bp4
ENSMUSG00000048332	719.263	-2.13823	0.604489	16.3444	0.000282396	0.0106435	Lhfp
ENSMUSG00000026674	262.338	-5.06459	1.12997	16.3444	0.00028239	0.0106435	Ddr2
ENSMUSG00000034614	346.488	-1.39255	0.703876	16.2915	0.000289964	0.0108201	Pik3ip1
ENSMUSG00000024302	441.885	-1.88452	0.774902	16.2894	0.000290263	0.0108201	Dtna
ENSMUSG00000001435	304.764	-1.19684	0.719491	16.257	0.000295014	0.0109671	Col18a1
ENSMUSG00000049488	336.796	-0.935232	0.451055	16.1673	0.000308539	0.0113766	Tmem67
ENSMUSG00000022892	5698.98	-0.450223	0.14521	16.1252	0.000315113	0.0115377	App
ENSMUSG00000033578	56.0427	-9.50486	2.05319	16.123	0.000315452	0.0115377	Tmem35a
ENSMUSG00000028557	2277.78	-0.584465	0.166603	16.1127	0.000317084	0.0115664	Rnf11
ENSMUSG00000058656	29.8966	-8.74459	1.89107	16.0164	0.000332729	0.0120723	Samd12
ENSMUSG00000059013	310.693	-0.130778	0.417439	15.9642	0.000341521	0.0122633	Sh2d3c
ENSMUSG00000026003	2086.33	-0.493984	0.152898	15.9637	0.000341599	0.0122633	Acadl
ENSMUSG00000019373	1077.81	-0.754141	0.293378	15.9495	0.000344043	0.0123185	Cops3
ENSMUSG00000001911	1230.06	-1.80491	0.569034	15.9012	0.000352444	0.0125862	Nfix
ENSMUSG00000051579	996.314	-0.988715	0.298242	15.8466	0.000362211	0.0128659	Tceal8
ENSMUSG00000026203	397.478	-1.58197	0.484309	15.8323	0.000364807	0.0128924	Dnajb2
ENSMUSG00000102252	355.311	-2.47533	0.771759	15.8265	0.000365857	0.012896	Snrpn
ENSMUSG00000049807	190.7	-1.58941	0.396226	15.7932	0.000372012	0.013079	Arhgap23
ENSMUSG00000030701	635.772	-2.11323	0.779801	15.6535	0.000398911	0.0139169	Plekhb1
ENSMUSG00000025757	896.741	-0.113353	0.361347	15.6298	0.000403676	0.0139814	Hspa4l
ENSMUSG00000034424	1000.57	-0.649231	0.292655	15.629	0.000403842	0.0139814	Gcsh
ENSMUSG00000015094	621.374	-2.27383	0.741031	15.5551	0.000419041	0.0143614	Npdc1
ENSMUSG00000050071	33.9119	-0.709202	0.78396	15.4921	0.000432456	0.0146368	Bex1
ENSMUSG00000019923	2588.65	-0.761367	0.242953	15.493	0.000432253	0.0146368	Zwint
ENSMUSG00000024538	262.541	-2.00283	0.573788	15.4766	0.000435804	0.0146899	Ppic
ENSMUSG00000004951	271.289	-2.10674	0.561692	15.3753	0.000458452	0.0153295	Hspb1
ENSMUSG00000063558	108.07	-9.00357	2.01903	15.2321	0.000492494	0.0161871	Aox1
ENSMUSG00000021774	1159.16	-0.694346	0.180768	15.1957	0.000501527	0.016364	Ube2e1
ENSMUSG00000035385	432.777	-1.31158	0.390518	15.1591	0.000510782	0.0164295	Ccl2
ENSMUSG00000038816	948.666	-1.61637	0.617729	15.1659	0.000509046	0.0164295	Ctnnal1
ENSMUSG00000028214	378.175	-2.42749	0.788539	15.1738	0.000507056	0.0164295	Gem
ENSMUSG00000096991	16.9383	-3.93737	1.30332	15.1672	0.000508721	0.0164295	Gm26789
ENSMUSG00000068099	50.8705	-4.29697	1.15774	15.142	0.000515176	0.0165099	1500009C09Rik
ENSMUSG00000001627	1613.64	-0.882606	0.24375	15.1012	0.000525802	0.0167542	Ifrd1
ENSMUSG00000020334	279.056	-1.67504	0.539409	14.9937	0.000554829	0.0174745	Slc22a4
ENSMUSG00000024426	336.157	-1.8736	0.521672	14.9705	0.000561311	0.0175568	Atat1
ENSMUSG00000022476	474.063	-1.6491	0.432321	14.9636	0.000563254	0.0175771	Polr3h
ENSMUSG00000052397	2817.25	-1.16019	0.452566	14.9499	0.000567111	0.0176167	Ezr
ENSMUSG00000009575	635.163	-1.70186	0.515109	14.8912	0.000584016	0.0179777	Cbx5
ENSMUSG00000036052	203.544	-1.78553	0.451502	14.8677	0.00059092	0.0181082	Dnajb5
ENSMUSG00000078896	91.2746	-1.59092	0.793598	14.8405	0.000599014	0.0181974	Zfp965
ENSMUSG00000044117	390.874	-1.86657	0.660584	14.8354	0.000600516	0.0181974	2900011O08Rik
ENSMUSG00000051236	112.048	-3.74732	0.896548	14.8365	0.000600195	0.0181974	Msrb3
ENSMUSG00000037031	408.81	-1.79087	0.726048	14.8248	0.000603735	0.0182223	Tspan15
ENSMUSG00000028273	1473.16	-0.893611	0.33348	14.8032	0.000610286	0.0183301	Pdlim5
ENSMUSG00000001986	279.848	-1.16408	0.710174	14.8073	0.000609038	0.0183301	Gria3
ENSMUSG00000026817	772.627	-1.70041	0.461497	14.7938	0.000613158	0.0183758	Ak1
ENSMUSG00000034520	45.089	-8.31017	1.88978	14.6974	0.000643415	0.019198	Gjc1
ENSMUSG00000059890	507.329	-1.3714	0.356587	14.6894	0.000646018	0.0192335	Ube4a
ENSMUSG00000032238	435.891	-0.793919	0.320573	14.6739	0.000651028	0.0192958	Rora
ENSMUSG00000093930	3211.52	-1.06703	0.334084	14.6765	0.000650198	0.0192958	Hmgcs1
ENSMUSG00000022263	170.436	-1.96085	0.525078	14.6269	0.000666524	0.0196293	Trio
ENSMUSG00000026185	3057.44	-1.80885	0.680577	14.6131	0.000671127	0.0197221	Igfbp5
ENSMUSG00000022474	729.927	-1.52999	0.528611	14.5734	0.00068457	0.0198598	Pmm1
ENSMUSG00000029126	145.621	-1.67459	0.715601	14.5812	0.000681924	0.0198598	Nsg1
ENSMUSG00000020241	50.764	-8.91069	1.9866	14.5769	0.000683397	0.0198598	Col6a2
ENSMUSG00000028517	2261.41	-2.04413	0.741973	14.5627	0.000688254	0.0199242	Plpp3
ENSMUSG00000027223	153.526	-2.88029	0.909865	14.5547	0.000691008	0.0199615	Mapk8ip1
ENSMUSG00000057738	1078.92	-1.17743	0.403815	14.5286	0.000700084	0.0201381	Sptan1
ENSMUSG00000036825	408.059	-1.09708	0.319823	14.504	0.000708771	0.020345	Ssx2ip
ENSMUSG00000028607	551.065	-1.15216	0.316622	14.467	0.000721984	0.0206372	Cpt2
ENSMUSG00000030847	1089.93	-0.619615	0.185149	14.454	0.000726693	0.0207283	Bag3
ENSMUSG00000075706	8267.64	-0.306139	0.109682	14.4206	0.000738935	0.0209022	Gpx4
ENSMUSG00000026042	743.085	-1.95597	0.582883	14.4278	0.000736296	0.0209022	Col5a2
ENSMUSG00000078700	113.242	-2.57356	0.651345	14.4291	0.000735809	0.0209022	D030028A08Rik
ENSMUSG00000061650	425.573	-0.755004	0.304135	14.3941	0.000748785	0.0210214	Med9
ENSMUSG00000003534	1557.52	-1.97757	0.696576	14.3503	0.000765353	0.0212953	Ddr1
ENSMUSG00000017485	1061.99	-1.08582	0.286363	14.3352	0.000771156	0.0214129	Top2b
ENSMUSG00000018849	1034.93	-1.61045	0.777696	14.3017	0.000784213	0.0217312	Wwc1
ENSMUSG00000037710	1050.75	-0.809522	0.251267	14.2439	0.0008072	0.0222289	Cisd1
ENSMUSG00000087515	121.284	-1.35657	0.46962	14.2401	0.00080871	0.0222289	Gm13554
ENSMUSG00000010663	2365.61	-1.35158	0.518275	14.1992	0.000825426	0.0225517	Fads1
ENSMUSG00000034457	90.1566	-6.70401	1.54165	14.2018	0.000824382	0.0225517	Eda2r
ENSMUSG00000051029	29.5757	-7.95443	1.87954	14.195	0.000827166	0.0225539	Serpinb1b
ENSMUSG00000049044	70.7592	-9.85498	2.12032	14.191	0.000828826	0.022554	Rapgef4
ENSMUSG00000079592	394.207	-1.8405	0.708991	14.1791	0.000833754	0.0225977	C1qtnf5
ENSMUSG00000021400	270.734	-1.35252	0.365237	14.1078	0.000864049	0.0232797	Wrnip1
ENSMUSG00000026482	712.899	-0.966561	0.335155	14.0963	0.00086901	0.0233492	Rgl1
ENSMUSG00000000632	322.082	-2.55676	0.895201	14.0695	0.000880758	0.0235897	Sez6
ENSMUSG00000074178	25.8295	-1.81237	0.638067	14.051	0.000888943	0.0237622	Gm10638
ENSMUSG00000048376	920.502	-2.1794	0.711274	14.044	0.000892041	0.0237983	F2r
ENSMUSG00000029924	266.086	-1.4213	0.394088	14.0354	0.000895874	0.0238072	Slc37a3
ENSMUSG00000022010	1414.04	-1.91687	0.701814	14.0375	0.000894931	0.0238072	Tsc22d1
ENSMUSG00000110156	28.4714	-5.25009	1.39439	14.005	0.000909586	0.0240775	Gm42067
ENSMUSG00000070509	63.7941	-3.98983	1.16785	13.974	0.00092382	0.024333	Rgma
ENSMUSG00000042116	278.488	-2.73112	0.846247	13.9441	0.00093771	0.0245828	Vwa1
ENSMUSG00000060181	470.755	-1.02922	0.355186	13.9207	0.000948741	0.0247291	Slc35e3
ENSMUSG00000020089	596.133	-0.911586	0.486418	13.9052	0.000956141	0.0248268	Ppa1
ENSMUSG00000028036	40.3125	-8.29439	2.67638	13.8551	0.000980418	0.0254087	Ptgfr
ENSMUSG00000028949	562.501	-2.07216	0.664	13.8437	0.000986029	0.0255055	Smarcd3
ENSMUSG00000062929	1123.52	-0.944422	0.329239	13.8353	0.00099016	0.0255638	Cfl2
ENSMUSG00000048240	141.733	-0.793355	0.422867	13.813	0.00100124	0.0256116	Gng7
ENSMUSG00000044252	590.482	-1.59143	0.506904	13.8164	0.000999555	0.0256116	Osbpl1a
ENSMUSG00000060803	1191.6	-1.68198	0.539651	13.8244	0.000995583	0.0256116	Gstp1
ENSMUSG00000084838	38.6235	-7.23344	1.80381	13.8052	0.00100519	0.0256116	Gm10241
ENSMUSG00000030352	460.689	-1.47153	0.644346	13.7872	0.00101427	0.0257466	Tspan9
ENSMUSG00000087651	81.1122	-2.4625	0.931992	13.7254	0.0010461	0.0263238	1500009L16Rik
ENSMUSG00000005533	253.726	-1.319	0.365729	13.7133	0.00105241	0.0263703	Igf1r
ENSMUSG00000028266	868.462	-1.13411	0.334774	13.6961	0.00106153	0.0265499	Lmo4
ENSMUSG00000054555	177.336	-1.56026	0.733578	13.6736	0.00107354	0.0267384	Adam12
ENSMUSG00000021365	372.013	-2.30632	0.706652	13.6551	0.0010835	0.0269017	Nedd9
ENSMUSG00000042289	885.542	-1.03	0.27809	13.6352	0.00109435	0.0270504	Hsd3b7
ENSMUSG00000062444	47.1347	-7.95263	1.94064	13.6332	0.00109545	0.0270504	Ap3b2
ENSMUSG00000027574	44.6242	-3.95814	1.2112	13.6261	0.00109935	0.0270973	Nkain4
ENSMUSG00000022841	15463.9	-0.0417	0.108805	13.6072	0.00110977	0.0271133	Ap2m1
ENSMUSG00000000876	202.29	-1.02518	0.296669	13.6133	0.00110642	0.0271133	Pxmp4
ENSMUSG00000055322	213.002	-1.36059	0.552268	13.6069	0.00110996	0.0271133	Tns1
ENSMUSG00000024782	1865.35	-0.837626	0.319069	13.5924	0.00111803	0.0272367	Ak3
ENSMUSG00000039197	910.439	-1.34452	0.494113	13.568	0.00113174	0.0274022	Adk
ENSMUSG00000052675	30.7471	-7.38925	1.84678	13.5499	0.00114202	0.0275991	Zfp112
ENSMUSG00000021448	38.184	-8.58392	2.14172	13.542	0.00114653	0.0276591	Shc3
ENSMUSG00000062991	123.751	-3.27925	1.19439	13.5297	0.00115362	0.0277316	Nrg1
ENSMUSG00000024176	181.136	-2.21883	0.79846	13.4917	0.00117573	0.0280979	Sox8
ENSMUSG00000032966	4040.2	-0.559417	0.155079	13.4858	0.00117922	0.0280989	Fkbp1a
ENSMUSG00000078919	870.877	-0.547973	0.162076	13.4701	0.00118853	0.0282714	Dpm1
ENSMUSG00000024665	1724.96	-2.20611	0.812113	13.4317	0.00121155	0.0287685	Fads2
ENSMUSG00000034361	631.873	-1.66236	0.548124	13.4241	0.00121619	0.0288284	Cpne2
ENSMUSG00000000247	380.108	-2.62918	0.857164	13.4088	0.00122554	0.0289491	Lhx2
ENSMUSG00000016552	56.0137	-8.69674	2.3995	13.411	0.00122417	0.0289491	Foxred2
ENSMUSG00000033965	757.394	-2.23323	0.808908	13.3765	0.00124548	0.0293162	Slc16a2
ENSMUSG00000035246	100.201	-3.1352	1.30773	13.3571	0.00125758	0.0295011	Pcyt1b
ENSMUSG00000022665	393.77	-2.8267	0.902146	13.3453	0.00126506	0.0296071	Ccdc80
ENSMUSG00000019437	192.568	-2.21937	0.824659	13.3098	0.00128772	0.030001	Tlcd1
ENSMUSG00000031673	449.54	-3.54006	0.950213	13.3122	0.00128615	0.030001	Cdh11
ENSMUSG00000050730	99.3914	-3.551	1.20093	13.3064	0.00128991	0.030001	Arhgap42
ENSMUSG00000098973	1424.83	-0.700145	0.220741	13.2861	0.00130305	0.0302032	Mir6236
ENSMUSG00000037788	218.142	-2.10197	0.65555	13.2317	0.00133898	0.0308261	Vopp1
ENSMUSG00000112095	39.269	-2.53688	1.04167	13.2345	0.00133708	0.0308261	AC132332.1
ENSMUSG00000060002	1167.94	-0.798052	0.362754	13.1974	0.00136215	0.0312536	Chpt1
ENSMUSG00000047844	35.7625	-1.0769	0.876533	13.1784	0.00137513	0.0314453	Bex4
ENSMUSG00000022131	479.958	-1.08684	0.367191	13.1633	0.00138557	0.031631	Gpr180
ENSMUSG00000021792	602.289	-0.775464	0.274253	13.0925	0.00143549	0.0326066	Fam213a
ENSMUSG00000002332	4812.79	-1.23946	0.486457	13.0943	0.00143422	0.0326066	Dhrs1
ENSMUSG00000039953	1197.99	-0.856279	0.396901	13.0603	0.00145877	0.0330026	Clstn1
ENSMUSG00000064023	26.3375	-7.6063	1.9477	13.065	0.00145539	0.0330026	Klk8
ENSMUSG00000079092	32.1052	-3.20757	1.87894	13.0464	0.00146894	0.0331449	Prl2c2
ENSMUSG00000041617	51.455	-3.37157	1.05101	13.0381	0.00147506	0.0332279	Ccdc74a
ENSMUSG00000015312	470.134	-1.73926	0.565909	13.0134	0.00149341	0.0334199	Gadd45b
ENSMUSG00000036913	54.2829	-4.17964	1.67785	12.9587	0.00153479	0.0342333	Trim67
ENSMUSG00000022894	57.003	-2.38467	1.7359	12.9471	0.00154371	0.0343393	Adamts5
ENSMUSG00000028019	207.887	-3.46037	0.950356	12.939	0.00155004	0.0344042	Pdgfc
ENSMUSG00000041245	24.6616	-4.3049	1.981	12.9161	0.00156786	0.0346867	Wnk3
ENSMUSG00000019818	2324.87	-0.926856	0.278901	12.907	0.00157497	0.0347873	Cd164
ENSMUSG00000039830	307.513	-1.90775	0.738593	12.894	0.00158529	0.034902	Olig2
ENSMUSG00000024395	41.6859	-8.46488	2.21766	12.8727	0.00160223	0.0350671	Lims2
ENSMUSG00000025203	4524	-1.74523	0.66328	12.8654	0.00160809	0.0351199	Scd2
ENSMUSG00000021684	240.746	-0.978971	0.386917	12.841	0.00162784	0.0353808	Pde8b
ENSMUSG00000020950	198.732	-2.53967	0.780327	12.8455	0.00162417	0.0353808	Foxg1
ENSMUSG00000043969	55.4163	-2.77621	1.23631	12.8432	0.00162604	0.0353808	Emx2
ENSMUSG00000022122	1497.71	-2.20436	0.773386	12.8277	0.00163867	0.0354948	Ednrb
ENSMUSG00000031538	587.781	-2.5006	0.914445	12.825	0.00164091	0.0354948	Plat
ENSMUSG00000028402	177.595	-1.17898	0.730492	12.8162	0.00164819	0.0355956	Mpdz
ENSMUSG00000025151	3292.03	-0.849249	0.38722	12.7924	0.00166789	0.0359071	Maged1
ENSMUSG00000089901	64.9493	-4.77658	1.32705	12.7765	0.00168116	0.0360818	Gm8113
ENSMUSG00000003617	1354.15	-1.42733	0.459269	12.7577	0.00169709	0.0363631	Cp
ENSMUSG00000024664	204.094	-3.47949	0.929073	12.6866	0.00175852	0.0376202	Fads3
ENSMUSG00000031667	1610.27	-0.793657	0.323206	12.6711	0.00177221	0.0378534	Aktip
ENSMUSG00000021171	571.258	-0.0941543	0.24464	12.6581	0.00178375	0.0379214	Esyt2
ENSMUSG00000041961	116.137	-2.83005	0.770459	12.6631	0.00177929	0.0379214	Znrf3
ENSMUSG00000029094	277.633	-1.91993	0.73313	12.635	0.00180447	0.0382423	Afap1
ENSMUSG00000021843	785.616	-0.732874	0.277216	12.627	0.00181168	0.0383354	Ktn1
ENSMUSG00000063296	79.5568	-9.08465	2.23973	12.6229	0.00181538	0.0383542	Tmem117
ENSMUSG00000055240	83.0271	-3.12991	0.846744	12.615	0.00182257	0.0384464	Zfp101
ENSMUSG00000052934	316.823	-1.01691	0.284591	12.5983	0.00183783	0.0386484	Fbxo31
ENSMUSG00000020142	349.048	-1.49403	0.725481	12.5814	0.00185349	0.0389175	Slc1a4
ENSMUSG00000044447	80.788	-2.84453	1.06221	12.5479	0.0018848	0.0394532	Dock5
ENSMUSG00000022505	543.81	-1.80115	0.592273	12.5395	0.00189273	0.0395582	Emp2
ENSMUSG00000013698	27216.4	-1.193	0.449021	12.4955	0.00193482	0.0402525	Pea15a
ENSMUSG00000042834	357.893	-1.89236	0.663376	12.4719	0.00195774	0.0404818	Nrep
ENSMUSG00000044986	132.343	-2.28562	0.838691	12.4754	0.00195431	0.0404818	Tst
ENSMUSG00000031714	405.173	-2.62302	0.828717	12.4723	0.00195739	0.0404818	Gab1
ENSMUSG00000032959	6021.04	-0.417272	0.193798	12.4541	0.00197523	0.0406581	Pebp1
ENSMUSG00000045294	1285.64	-0.924193	0.292513	12.4566	0.00197282	0.0406581	Insig1
ENSMUSG00000004035	73.6514	-1.49461	0.797043	12.4505	0.00197883	0.0406707	Gstm7
ENSMUSG00000089774	614.466	-1.72365	0.728685	12.4439	0.00198542	0.0407444	Slc5a3
ENSMUSG00000029381	392	-1.90207	0.850266	12.4346	0.00199467	0.0408111	Shroom3
ENSMUSG00000030170	61.3857	-8.34699	2.25935	12.4302	0.00199905	0.0408213	Wnt5b
ENSMUSG00000031517	1392.34	-2.44827	0.856799	12.4151	0.00201413	0.0410243	Gpm6a
ENSMUSG00000022708	3021.14	-1.33001	0.640931	12.3687	0.00206148	0.041801	Zbtb20
ENSMUSG00000054008	530.081	-1.04267	0.520158	12.3482	0.00208267	0.0421678	Ndst1
ENSMUSG00000021687	1174.19	-0.655322	0.2762	12.3449	0.00208611	0.0421748	Scamp1
ENSMUSG00000063428	243.886	-2.56927	0.905437	12.3301	0.00210156	0.0423918	Ddo
ENSMUSG00000048058	595.012	-2.06748	0.571838	12.3128	0.00211989	0.0426045	Ldlrad3
ENSMUSG00000024556	603.855	-0.812962	0.238397	12.3036	0.00212967	0.042675	Me2
ENSMUSG00000032186	480.762	-2.22237	0.863315	12.2871	0.00214726	0.0429642	Tmod2
ENSMUSG00000033032	39.5227	-6.25084	1.71901	12.2577	0.00217905	0.0434723	Afap1l1
ENSMUSG00000039831	177.403	-1.05667	0.565046	12.236	0.00220285	0.0437546	Arhgap29
ENSMUSG00000049100	140.638	-3.67789	1.1616	12.2175	0.00222333	0.0440329	Pcdh10
ENSMUSG00000046768	275.56	-2.2337	0.700302	12.1194	0.00233506	0.0457793	Rhoj
ENSMUSG00000058388	658.457	-0.749819	0.256868	12.1162	0.00233888	0.0457882	Phtf1
ENSMUSG00000030029	414.038	-2.07182	0.864421	12.0594	0.0024062	0.0467764	Lrig1
ENSMUSG00000046546	122.771	-1.95529	0.957703	12.0417	0.0024276	0.0469409	Fam43a
ENSMUSG00000036904	179.485	-2.49681	0.686681	12.0487	0.00241917	0.0469409	Fzd8
ENSMUSG00000023236	223.042	-2.59632	0.895487	12.0399	0.00242983	0.0469409	Scg5
ENSMUSG00000005981	1248	-0.756442	0.218362	12.0132	0.00246247	0.0471531	Trap1
ENSMUSG00000026051	989.358	-1.54975	0.674413	12.0039	0.00247392	0.0472755	1500015O10Rik
ENSMUSG00000037606	214.18	-3.50189	1.04363	11.993	0.00248745	0.0474673	Osbpl5
ENSMUSG00000033306	877.84	-0.545167	0.232905	11.9747	0.00251028	0.0477817	Lpp
ENSMUSG00000083558	878.157	-0.844364	0.263304	11.9649	0.00252267	0.0479377	Gm12896
ENSMUSG00000039195	768.004	-0.562611	0.221541	11.9507	0.00254062	0.0482116	1110008P14Rik
ENSMUSG00000008090	1040.55	-1.42102	0.648077	11.8928	0.00261528	0.0495592	Fgfrl1
ENSMUSG00000034341	4713.47	-0.303952	0.113218	11.8725	0.00264195	0.049995	Wbp2
