## Supplementary material for "*Trem2* promotes anti-inflammatory responses in microglia and is suppressed under pro-inflammatory conditions": Table S3

### Sheet: Sheet1
Table S3. Genes showing increased expression for microglia treated with IL-4 versus untreated by DESeq2 (FDR<0.05).
Official	baseMean	log2FoldChange	lfcSE	stat	pvalue	padj	Gene name
ENSMUSG00000022841	15463.9	1.05321	0.108567	273.417	4.25e-60	6.47e-56	Ap2m1
ENSMUSG00000027199	20080.6	4.23216	0.331352	232.46	3.33e-51	2.53e-47	Gatm
ENSMUSG00000028793	2456.28	1.81532	0.205852	164.069	2.36e-36	1.2e-32	Rnf19b
ENSMUSG00000037868	1224.05	2.46637	0.366779	105.512	1.23e-23	3.73e-20	Egr2
ENSMUSG00000028238	4463.27	3.90845	0.521898	100.726	1.34e-22	3.4e-19	Atp6v0d2
ENSMUSG00000066026	7352.24	1.66484	0.228023	96.7879	9.61e-22	2.09e-18	Dhrs3
ENSMUSG00000024610	7903.7	3.42303	0.49176	93.1446	5.94e-21	1.13e-17	Cd74
ENSMUSG00000047250	3818.46	1.75212	0.282025	88.0172	7.71e-20	1.31e-16	Ptgs1
ENSMUSG00000029648	2393.1	2.03133	0.296118	84.1467	5.34e-19	8.14e-16	Flt1
ENSMUSG00000026832	411.311	2.42841	0.305545	81.057	2.5e-18	3.47e-15	Cytip
ENSMUSG00000090386	984.561	1.26077	0.217212	76.5057	2.44e-17	2.86e-14	Mir99ahg
ENSMUSG00000006435	128.696	10.1147	1.34954	74.2515	7.52e-17	8.18e-14	Neurl1a
ENSMUSG00000028792	1445.89	0.90461	0.166226	71.4044	3.12e-16	3.17e-13	Ak2
ENSMUSG00000003746	1769.46	1.62172	0.286572	70.0687	6.09e-16	5.8e-13	Man1a
ENSMUSG00000047222	106.571	10.4476	1.5992	66.9347	2.92e-15	2.62e-12	Rnase2a
ENSMUSG00000032870	2206.3	1.69175	0.293577	63.5345	1.6e-14	1.28e-11	Smap2
ENSMUSG00000030691	1088.87	2.08627	0.383742	62.0955	3.28e-14	2.5e-11	Fchsd2
ENSMUSG00000019302	6712.15	1.42669	0.255341	60.4508	7.47e-14	5.42e-11	Atp6v0a1
ENSMUSG00000061100	3844.3	14.6869	1.96058	59.322	1.31e-13	9.09e-11	Retnla
ENSMUSG00000029994	5724.72	1.46315	0.272859	59.0516	1.5e-13	9.95e-11	Anxa4
ENSMUSG00000079293	15360.5	2.07537	0.357068	55.7075	8e-13	5.08e-10	Clec7a
ENSMUSG00000038037	532.408	2.93199	0.743756	54.6613	1.35e-12	8.23e-10	Socs1
ENSMUSG00000040522	1427.57	1.9299	0.329846	53.9063	1.97e-12	1.15e-09	Tlr8
ENSMUSG00000017466	14493.5	0.596418	0.155492	52.3649	4.26e-12	2.32e-09	Timp2
ENSMUSG00000091089	35.3451	8.46559	1.59102	52.2781	4.45e-12	2.33e-09	A930018M24Rik
ENSMUSG00000019843	2134.74	1.39795	0.333848	50.5373	1.06e-11	5.39e-09	Fyn
ENSMUSG00000026712	1161.09	3.60965	0.640633	50.3892	1.14e-11	5.62e-09	Mrc1
ENSMUSG00000024696	6072.93	1.29649	0.241041	49.2326	2.04e-11	9.41e-09	Lpxn
ENSMUSG00000040848	1815.61	1.66365	0.285306	49.0424	2.24e-11	1e-08	Sft2d2
ENSMUSG00000048911	110.163	6.20569	0.847842	48.3357	3.19e-11	1.39e-08	Rnf24
ENSMUSG00000073242	21.6108	6.91142	1.53787	47.3583	5.2e-11	2.17e-08	Dnmt3aos
ENSMUSG00000021886	2506.32	1.67423	0.274874	47.331	5.27e-11	2.17e-08	Gpr65
ENSMUSG00000002944	15812.8	1.73126	0.34703	45.3608	1.41e-10	5.52e-08	Cd36
ENSMUSG00000014547	780.409	1.27694	0.334697	44.2697	2.44e-10	9.28e-08	Wdfy2
ENSMUSG00000021948	7595.91	1.57781	0.298246	43.4128	3.74e-10	1.39e-07	Prkcd
ENSMUSG00000025372	495.899	0.684957	0.335045	42.8369	4.99e-10	1.81e-07	Baiap2
ENSMUSG00000043832	1456.94	2.14662	0.489094	42.3925	6.23e-10	2.21e-07	Clec4a3
ENSMUSG00000040809	172.132	8.454	1.50432	42.1756	6.95e-10	2.4e-07	Chil3
ENSMUSG00000026656	4877.71	1.41848	0.276247	41.554	9.48e-10	3.14e-07	Fcgr2b
ENSMUSG00000031996	10080.7	0.540718	0.163841	40.6003	1.53e-09	4.95e-07	Aplp2
ENSMUSG00000031555	3863.49	0.73739	0.177691	39.7277	2.36e-09	7.49e-07	Adam9
ENSMUSG00000063193	4298.81	1.33365	0.290785	37.9896	5.63e-09	1.66e-06	Cd300lb
ENSMUSG00000037062	6479.29	0.553105	0.129482	37.9758	5.67e-09	1.66e-06	Sh3glb1
ENSMUSG00000020346	2280.57	0.755124	0.234009	37.8751	5.96e-09	1.71e-06	Mgat1
ENSMUSG00000022667	936.753	1.12965	0.27451	36.582	1.14e-08	3.21e-06	Cd200r1
ENSMUSG00000026879	8919.32	0.399312	0.13096	35.732	1.74e-08	4.82e-06	Gsn
ENSMUSG00000026875	97.5537	0.136572	0.633193	35.5401	1.92e-08	5.21e-06	Traf1
ENSMUSG00000001687	5554.52	0.33806	0.133368	35.1591	2.32e-08	6.2e-06	Ubl3
ENSMUSG00000047996	139.097	5.52272	0.85776	34.9877	2.53e-08	6.63e-06	Prrg1
ENSMUSG00000056749	1111.21	1.74473	0.510721	34.4082	3.38e-08	8.71e-06	Nfil3
ENSMUSG00000030283	63.5065	4.63683	1.30567	34.348	3.48e-08	8.83e-06	St8sia1
ENSMUSG00000042535	558.363	1.21402	0.218713	33.8874	4.38e-08	1.09e-05	Gtpbp1
ENSMUSG00000038024	694.44	1.5444	0.329189	32.9333	7.06e-08	1.73e-05	Dennd4c
ENSMUSG00000009090	2828.13	0.412732	0.189866	32.4877	8.82e-08	2.1e-05	Ap1b1
ENSMUSG00000027882	1565.26	0.901182	0.172013	32.1968	1.02e-07	2.39e-05	Stxbp3
ENSMUSG00000053219	29.9767	6.90516	1.54956	31.6745	1.32e-07	2.97e-05	Raet1e
ENSMUSG00000015396	7134.56	0.935705	0.23552	31.1918	1.69e-07	3.67e-05	Cd83
ENSMUSG00000004730	17693.5	0.860362	0.198861	31.0481	1.81e-07	3.88e-05	Adgre1
ENSMUSG00000016496	1232.66	0.751092	0.343661	31.0132	1.84e-07	3.9e-05	Cd274
ENSMUSG00000026637	364.239	2.88812	0.546782	30.2289	2.73e-07	5.62e-05	Traf5
ENSMUSG00000073889	1613.33	0.903448	0.279531	30.0529	2.98e-07	6.05e-05	Il11ra1
ENSMUSG00000042842	597.969	1.54792	0.338077	29.4983	3.93e-07	7.88e-05	Serpinb6b
ENSMUSG00000024164	4846.44	1.58165	0.487018	29.4691	3.99e-07	7.89e-05	C3
ENSMUSG00000030789	833.721	3.54963	0.956684	28.8957	5.31e-07	9.99e-05	Itgax
ENSMUSG00000025059	1004.1	0.82821	0.266939	28.9062	5.29e-07	9.99e-05	Gk
ENSMUSG00000030263	578.324	1.40409	0.277873	27.4963	1.07e-06	0.000193915	Lrmp
ENSMUSG00000025854	9355.6	1.35427	0.362904	27.1996	1.24e-06	0.000217169	Fam20c
ENSMUSG00000024579	473.731	1.11236	0.473048	26.979	1.39e-06	0.000239741	Pcyox1l
ENSMUSG00000006932	9392.74	0.433717	0.138467	26.7571	1.55e-06	0.000264859	Ctnnb1
ENSMUSG00000006611	1654.72	1.36718	0.443015	26.6895	1.6e-06	0.000270922	Hfe
ENSMUSG00000034709	629.739	0.500983	0.315048	26.6437	1.64e-06	0.000274154	Ppp1r21
ENSMUSG00000033487	1163.81	1.02753	0.204226	26.5867	1.69e-06	0.000276018	Fndc3a
ENSMUSG00000023033	26.9778	6.4859	1.55263	26.0343	2.22e-06	0.000356157	Scn8a
ENSMUSG00000022799	904.543	0.800674	0.243605	25.7602	2.55e-06	0.000404208	Arhgap31
ENSMUSG00000098050	83.305	3.57973	0.82844	25.1585	3.44e-06	0.000529561	Gm5345
ENSMUSG00000097000	27.4673	4.00817	1.24332	24.8143	4.09e-06	0.000616531	Gm17435
ENSMUSG00000066152	2979.41	1.41374	0.343664	24.3747	5.09e-06	0.000760566	Slc31a2
ENSMUSG00000048779	3864.03	1.49657	0.349045	24.058	5.97e-06	0.000882439	P2ry6
ENSMUSG00000042272	950.509	1.48324	0.456566	23.9576	6.28e-06	0.000918944	Sestd1
ENSMUSG00000031659	1769.81	1.06217	0.271975	23.5652	7.64e-06	0.00109702	Adcy7
ENSMUSG00000067203	53.1569	6.50744	1.39169	23.5028	7.88e-06	0.00112122	H2-K2
ENSMUSG00000020248	347.425	1.22335	0.261509	23.4585	8.05e-06	0.00113573	Nfyb
ENSMUSG00000021125	366.155	1.69709	0.57182	23.0892	9.69e-06	0.00134122	Arg2
ENSMUSG00000000682	5462.13	1.26517	0.293497	23.0379	9.94e-06	0.00136366	Cd52
ENSMUSG00000038369	523.084	1.79008	0.368701	22.9403	1.04e-05	0.00140652	Ncoa6
ENSMUSG00000071715	1649.47	0.998899	0.232728	22.8725	1.08e-05	0.00144227	Ncf4
ENSMUSG00000015852	24131.8	0.764071	0.187335	22.7835	1.13e-05	0.00148764	Fcrls
ENSMUSG00000031530	241.196	0.999297	0.607871	22.7183	1.17e-05	0.00151792	Dusp4
ENSMUSG00000029605	21.821	6.37193	1.40214	22.393	1.37e-05	0.00175602	Oas1b
ENSMUSG00000027284	202.202	1.86464	0.4169	22.3995	1.37e-05	0.00175602	Cdan1
ENSMUSG00000025283	10612.9	0.952385	0.269236	22.2319	1.49e-05	0.00188736	Sat1
ENSMUSG00000078812	11903.7	0.343753	0.137062	21.9441	1.72e-05	0.00212638	Eif5a
ENSMUSG00000032554	39312	1.10589	0.343787	21.7419	1.9e-05	0.00231495	Trf
ENSMUSG00000034947	5195.64	1.09187	0.334893	21.4607	2.19e-05	0.00262245	Tmem106a
ENSMUSG00000019122	2529.45	1.70465	0.496511	21.4073	2.25e-05	0.00267243	Ccl9
ENSMUSG00000051495	1774.93	0.444179	0.189371	21.3624	2.3e-05	0.00271184	Irf2bp2
ENSMUSG00000026749	3727.5	0.484179	0.177526	21.2396	2.44e-05	0.00286147	Nek6
ENSMUSG00000030815	359.731	1.32112	0.282905	21.2106	2.48e-05	0.00288105	Phkg2
ENSMUSG00000031138	78.0468	9.5423	1.81976	20.9937	2.76e-05	0.00317289	F9
ENSMUSG00000019987	3303.88	6.39509	1.83934	20.9841	2.78e-05	0.00317289	Arg1
ENSMUSG00000035093	1676.75	0.668358	0.194407	20.9723	2.79e-05	0.00317289	Secisbp2l
ENSMUSG00000028478	4580.25	0.692191	0.216559	20.914	2.87e-05	0.00324253	Clta
ENSMUSG00000030084	1244.37	0.867614	0.277564	20.7952	3.05e-05	0.00339241	Plxna1
ENSMUSG00000015932	6618.24	0.103431	0.13369	20.7943	3.05e-05	0.00339241	Dstn
ENSMUSG00000016498	61.7468	8.15237	1.95547	20.5432	3.46e-05	0.00379076	Pdcd1lg2
ENSMUSG00000089901	64.9493	0.712498	1.11423	20.5159	3.51e-05	0.00381536	Gm8113
ENSMUSG00000026987	737.561	1.2583	0.289476	19.779	5.07e-05	0.00532493	Baz2b
ENSMUSG00000021262	1448.57	1.50921	0.414158	19.6475	5.41e-05	0.0056094	Evl
ENSMUSG00000071713	2433.59	1.31158	0.388613	19.5652	5.64e-05	0.00580579	Csf2rb
ENSMUSG00000037235	602.792	0.646085	0.407976	18.9518	7.67e-05	0.00763156	Mxd4
ENSMUSG00000016494	1620.81	1.29318	0.375486	18.902	7.86e-05	0.00777334	Cd34
ENSMUSG00000030990	1101.72	0.493855	0.159283	18.8382	8.12e-05	0.00797341	Pgap2
ENSMUSG00000103174	91.4747	1.85887	0.443259	18.7605	8.44e-05	0.00823611	Gm37168
ENSMUSG00000049327	1566.45	0.82512	0.244308	18.712	8.64e-05	0.00838461	Kmt5a
ENSMUSG00000020364	76.2898	7.43844	1.50888	18.564	9.31e-05	0.00891495	Zfp354a
ENSMUSG00000025178	1869.6	0.446939	0.21359	18.5175	9.53e-05	0.00906752	Pi4k2a
ENSMUSG00000022186	4152.86	0.199648	0.16522	18.4868	9.67e-05	0.00915098	Oxct1
ENSMUSG00000024077	396.886	1.82207	0.460974	18.3702	0.000102557	0.00946507	Strn
ENSMUSG00000036887	41956.8	0.911051	0.245438	18.3756	0.000102279	0.00946507	C1qa
ENSMUSG00000030560	18208.9	0.80851	0.281161	18.3798	0.000102067	0.00946507	Ctsc
ENSMUSG00000026796	4466.19	0.73307	0.272126	18.3298	0.000104647	0.00954234	Fam129b
ENSMUSG00000032786	3095.01	1.03989	0.326645	18.2194	0.000110587	0.00996457	Alas1
ENSMUSG00000029925	4113.69	1.21331	0.357704	17.9463	0.000126768	0.0113554	Tbxas1
ENSMUSG00000024672	14127.3	1.15701	0.291009	17.933	0.000127615	0.0113644	Ms4a7
ENSMUSG00000028459	11128.9	0.634616	0.187226	17.8564	0.000132596	0.0117394	Cd72
ENSMUSG00000020305	411.652	1.17998	0.295174	17.7407	0.000140493	0.0123667	Asb3
ENSMUSG00000040139	173.888	1.65194	0.416575	17.6989	0.000143463	0.0124128	9430038I01Rik
ENSMUSG00000036411	50.187	0.405035	0.935925	17.7064	0.000142925	0.0124128	9530077C05Rik
ENSMUSG00000040524	271.5	1.25252	0.519058	17.5778	0.000152416	0.0129664	Zfp609
ENSMUSG00000084838	38.6235	0.771237	1.37089	17.5834	0.000151989	0.0129664	Gm10241
ENSMUSG00000039842	169.17	2.7414	0.621672	17.5659	0.000153326	0.0129714	Mcph1
ENSMUSG00000029433	952.679	0.9567	0.228567	17.4645	0.000161299	0.0135705	Diablo
ENSMUSG00000097534	19.1411	5.81147	1.48161	17.3834	0.000167973	0.0140543	Gm16675
ENSMUSG00000036896	57687.7	0.830945	0.233596	17.289	0.000176097	0.0146536	C1qc
ENSMUSG00000057134	562.699	0.979871	0.33925	17.1195	0.00019167	0.0157726	Ado
ENSMUSG00000002733	1294.23	0.62343	0.26099	17.0985	0.000193688	0.0157726	Plekha3
ENSMUSG00000036943	3898.5	0.463329	0.214403	17.1089	0.000192683	0.0157726	Rab8b
ENSMUSG00000027997	470.704	0.795825	0.209174	17.0452	0.000198923	0.0161128	Casp6
ENSMUSG00000045868	830.21	0.986807	0.3679	17.02	0.000201448	0.0162309	Gvin1
ENSMUSG00000047146	26.2023	6.48446	1.41536	16.7759	0.000227597	0.0180513	Tet1
ENSMUSG00000003437	1047.4	0.728551	0.180425	16.5782	0.000251235	0.0198228	Paf1
ENSMUSG00000027475	380.099	0.497982	0.472153	16.4521	0.000267597	0.021005	Kif3b
ENSMUSG00000101389	491.335	2.02487	0.719315	16.441	0.000269077	0.0210128	Ms4a4a
ENSMUSG00000038708	923.232	0.784661	0.19257	16.4273	0.000270933	0.0210498	Golga4
ENSMUSG00000019990	15.8138	4.26961	1.52181	16.2585	0.000294788	0.0224451	Pde7b
ENSMUSG00000045573	28.8403	8.28016	2.003	16.2126	0.000301639	0.0228525	Penk
ENSMUSG00000069830	60.4246	9.13777	1.93055	16.1749	0.000307365	0.023138	Nlrp1a
ENSMUSG00000050721	4860.6	0.687051	0.247683	16.1229	0.000315469	0.0235488	Plekho2
ENSMUSG00000079227	1028.67	3.28884	0.803198	15.9963	0.00033609	0.0248446	Ccr5
ENSMUSG00000074170	348.608	1.92583	0.545216	15.9496	0.000344015	0.0252045	Plekhf1
ENSMUSG00000020053	31913.9	0.97398	0.293731	15.9482	0.00034427	0.0252045	Igf1
ENSMUSG00000035448	26.0532	7.87735	2.43338	15.7231	0.000385272	0.0280714	Ccr3
ENSMUSG00000053338	63.7512	1.51837	1.5701	15.6925	0.000391218	0.0282345	Tarm1
ENSMUSG00000079055	23.8607	9.24244	1.96911	15.66	0.000397618	0.028561	Slc8a3
ENSMUSG00000030826	601.048	1.10111	0.283314	15.4431	0.000443181	0.0311245	Bcat2
ENSMUSG00000039497	2285.21	0.901111	0.323729	15.4415	0.000443527	0.0311245	Dse
ENSMUSG00000055782	2537.78	0.990024	0.31058	15.4057	0.000451545	0.0315419	Abcd2
ENSMUSG00000040950	46.1642	5.77377	2.36237	15.3704	0.00045957	0.0316667	Mgl2
ENSMUSG00000020120	14874.3	0.951545	0.30298	15.3483	0.000464693	0.0318611	Plek
ENSMUSG00000028553	28.6261	7.2772	1.74382	15.2078	0.000498494	0.0336893	Angptl3
ENSMUSG00000041891	1792.7	0.431224	0.164854	15.2019	0.000499986	0.0336893	Lman1
ENSMUSG00000035845	131.772	1.73927	0.454374	15.1586	0.000510908	0.0342736	Alg12
ENSMUSG00000020661	1117.98	1.05493	0.370175	15.1216	0.000520449	0.0347605	Dnmt3a
ENSMUSG00000037370	775.551	1.77635	0.50426	15.0824	0.000530754	0.0352309	Enpp1
ENSMUSG00000039361	2402.48	0.666074	0.241916	15.0755	0.000532603	0.0352309	Picalm
ENSMUSG00000037759	280.37	1.54808	0.523722	14.9686	0.000561828	0.0365836	Ptger2
ENSMUSG00000050578	742.618	0.723877	0.544229	14.9139	0.000577401	0.0374156	Mmp13
ENSMUSG00000037731	1352.16	1.48334	0.419537	14.8949	0.000582929	0.0376138	Themis2
ENSMUSG00000027204	46.6708	9.18849	2.14209	14.7725	0.000619725	0.0398193	Fbn1
ENSMUSG00000023050	240.337	2.25226	0.79778	14.7035	0.000641455	0.0410424	Map3k12
ENSMUSG00000097857	10.5877	6.16723	2.24187	14.692	0.000645168	0.0410618	Gm26603
ENSMUSG00000048677	764.619	1.29217	0.411184	14.5539	0.000691292	0.0435	Tpcn2
ENSMUSG00000026630	194.528	3.05878	1.01723	14.4763	0.00071863	0.0443048	Batf3
ENSMUSG00000024789	873.237	1.54839	0.503332	14.4587	0.00072499	0.0445167	Jak2
ENSMUSG00000021700	32.5047	5.86118	1.33168	14.4038	0.000745154	0.045109	Rab3c
ENSMUSG00000030103	2069.27	1.18497	0.461142	14.4211	0.000738758	0.045109	Bhlhe40
ENSMUSG00000028745	10021.4	0.272798	0.104015	14.3974	0.000747557	0.045109	Capzb
ENSMUSG00000044629	471.463	0.851913	0.472497	14.3603	0.000761537	0.0456562	Cnrip1
ENSMUSG00000046312	17.4527	5.66549	1.84898	14.3455	0.000767193	0.0458149	AI464131
ENSMUSG00000052298	3270.27	0.445662	0.158787	14.1792	0.00083374	0.0484759	Cdc42se2
ENSMUSG00000004933	284.576	4.79266	1.21441	14.1123	0.000862094	0.0491684	Matk
ENSMUSG00000033083	541.723	1.10874	0.537183	14.1221	0.000857875	0.0491684	Tbc1d4
ENSMUSG00000039206	5388.93	0.880793	0.330049	14.1377	0.000851208	0.0491684	Daglb
ENSMUSG00000019873	4092.85	0.790586	0.245381	14.1127	0.000861935	0.0491684	Reep3
