## Supplementary material for "*Trem2* promotes anti-inflammatory responses in microglia and is suppressed under pro-inflammatory conditions": Table S4

### Sheet: Sheet1
Table S4. Genes showing decreased expression for microglia treated with IL-4 versus untreated by DESeq2 (FDR<0.05).
Official	baseMean	log2FoldChange	lfcSE	stat	pvalue	padj	Gene name
ENSMUSG00000024232	1541.78	-1.28	0.14556	158.469	3.88e-35	1.48e-31	Bambi
ENSMUSG00000025701	94.6344	-9.66711	1.33266	80.3655	3.54e-18	4.49e-15	Alox5
ENSMUSG00000002992	995.08	-1.34757	0.225692	65.4848	6.03e-15	5.1e-12	Apoc2
ENSMUSG00000027995	3256.99	-1.88573	0.36053	53.3519	2.6e-12	1.47e-09	Tlr2
ENSMUSG00000032306	358.1	-0.129363	0.208313	49.2635	2.01e-11	9.41e-09	Mpi
ENSMUSG00000021987	2305.61	-0.672138	0.150523	47.1154	5.88e-11	2.35e-08	Mtmr6
ENSMUSG00000045092	4910.84	-0.680863	0.16686	41.9117	7.92e-10	2.68e-07	S1pr1
ENSMUSG00000030707	4512.8	-0.784638	0.211348	39.1124	3.21e-09	9.98e-07	Coro1a
ENSMUSG00000031613	9636.27	-0.99567	0.233676	38.9207	3.54e-09	1.08e-06	Hpgd
ENSMUSG00000032300	2057.18	-0.969347	0.236787	32.857	7.33e-08	1.77e-05	1700017B05Rik
ENSMUSG00000022756	67.4147	-0.463172	0.753353	32.0363	1.11e-07	2.55e-05	Slc7a4
ENSMUSG00000051439	15977.3	-1.23511	0.357915	31.7622	1.27e-07	2.88e-05	Cd14
ENSMUSG00000030144	2550.54	-0.405513	0.248114	31.6173	1.36e-07	3.01e-05	Clec4d
ENSMUSG00000042228	4921.64	-0.728358	0.169175	30.2258	2.73e-07	5.62e-05	Lyn
ENSMUSG00000039483	633.918	-1.15597	0.212667	29.0763	4.85e-07	9.48e-05	Asb6
ENSMUSG00000026249	11309.1	-1.22458	0.35021	28.9308	5.22e-07	9.99e-05	Serpine2
ENSMUSG00000028031	313.524	-1.24856	0.391404	28.844	5.45e-07	0.000101261	Dkk2
ENSMUSG00000020695	70.5609	-9.94453	1.66563	28.1433	7.74e-07	0.000142014	Mrc2
ENSMUSG00000031558	46.4694	-2.84931	1.10859	27.3897	1.13e-06	0.000202125	Slit2
ENSMUSG00000050994	115.751	-3.83287	0.730003	27.3263	1.16e-06	0.000206211	Adgb
ENSMUSG00000059588	180.138	-7.80446	1.35483	26.6186	1.66e-06	0.000274593	Calcrl
ENSMUSG00000040029	432.861	-1.32643	0.257388	26.5372	1.73e-06	0.000279925	Ipo8
ENSMUSG00000018339	781.505	-0.38027	0.226827	25.5013	2.9e-06	0.00045533	Gpx3
ENSMUSG00000019832	2776.22	-0.549141	0.205847	25.2371	3.31e-06	0.000514328	Rab32
ENSMUSG00000052336	11968.3	-1.17926	0.331681	24.911	3.9e-06	0.000593314	Cx3cr1
ENSMUSG00000050370	1448.7	-0.47786	0.412698	23.5965	7.52e-06	0.00109031	Ch25h
ENSMUSG00000002897	894.976	-0.87935	0.284395	23.3578	8.47e-06	0.00118338	Il17ra
ENSMUSG00000015340	16845.9	-0.663827	0.249968	23.0061	1.01e-05	0.00137316	Cybb
ENSMUSG00000025607	1237.66	-0.707927	0.179677	22.7757	1.13e-05	0.00148764	Copg2
ENSMUSG00000026822	1392.89	-1.46493	0.435797	22.1424	1.56e-05	0.00195743	Lcn2
ENSMUSG00000043008	1856.92	-0.569502	0.323577	22.0587	1.62e-05	0.00202441	Klhl6
ENSMUSG00000005413	31122.6	-0.377959	0.188172	21.8871	1.77e-05	0.00217023	Hmox1
ENSMUSG00000000982	2459.23	-0.990809	0.32516	21.6445	2e-05	0.00241116	Ccl3
ENSMUSG00000098374	320.86	-1.35025	0.332089	20.5446	3.46e-05	0.00379076	Gm28043
ENSMUSG00000034758	36.4206	-8.75003	1.7692	20.2536	4e-05	0.00431922	Tle6
ENSMUSG00000002881	1504.76	-0.646894	0.188272	20.1468	4.22e-05	0.00452415	Nab1
ENSMUSG00000034341	4713.47	-0.387122	0.113175	20.0357	4.46e-05	0.00474906	Wbp2
ENSMUSG00000078896	91.2746	-4.0273	0.821566	19.9202	4.72e-05	0.00499638	Zfp965
ENSMUSG00000075705	652.086	-0.661407	0.304312	19.7004	5.27e-05	0.00550044	Msrb1
ENSMUSG00000026094	1346.97	-0.312355	0.306351	19.5288	5.75e-05	0.00583332	Stk17b
ENSMUSG00000028426	924.715	-0.782381	0.177481	19.5364	5.72e-05	0.00583332	Rad23b
ENSMUSG00000055216	22.8807	-4.46681	0.998652	19.4198	6.07e-05	0.0061193	9430025C20Rik
ENSMUSG00000064246	420.225	-1.94381	0.461345	19.2335	6.66e-05	0.00667271	Chil1
ENSMUSG00000000441	1890.75	-0.751899	0.208467	18.5817	9.23e-05	0.00889265	Raf1
ENSMUSG00000005871	708.352	-0.871945	0.374193	18.3968	0.000101201	0.00946507	Apc
ENSMUSG00000025979	1523.28	-0.86667	0.219062	18.3526	0.000103464	0.00949129	Mob4
ENSMUSG00000035623	533.392	-1.18856	0.300657	18.2642	0.000108141	0.0098022	Rsf1
ENSMUSG00000025161	734.861	-0.560365	0.208711	17.7117	0.000142542	0.0124128	Slc16a3
ENSMUSG00000074811	213.118	-0.763137	0.38903	17.6576	0.000146457	0.0126003	Hps6
ENSMUSG00000052423	383.048	-1.04979	0.26252	17.2625	0.000178439	0.0147677	B4galt3
ENSMUSG00000028980	753.487	-0.827042	0.214689	16.9623	0.000207342	0.0166179	H6pd
ENSMUSG00000026181	499.128	-1.72128	0.409067	16.8118	0.000223543	0.0178226	Ppm1f
ENSMUSG00000001150	378.16	-1.79163	0.439644	16.4146	0.000272661	0.0210766	Mcm3ap
ENSMUSG00000051007	519.786	-1.1076	0.289293	16.2822	0.00029132	0.0224051	Gatd1
ENSMUSG00000036473	157.062	-0.325672	0.519847	16.2636	0.000294031	0.0224451	Tbc1d24
ENSMUSG00000003847	305.732	-0.749479	0.267857	16.1679	0.000308445	0.023138	Nfat5
ENSMUSG00000034800	53.5021	-5.94839	1.84944	16.0317	0.00033018	0.0245267	Zfp661
ENSMUSG00000020156	203.252	-3.1185	0.736645	15.7125	0.000387322	0.0280864	Mum1
ENSMUSG00000039934	1080.28	-0.386878	0.225443	15.5936	0.000411045	0.0293868	Gsap
ENSMUSG00000061650	425.573	-1.06804	0.304519	15.5652	0.000416931	0.0296683	Med9
ENSMUSG00000049800	344.332	-1.42786	0.367103	15.4671	0.000437888	0.0310147	Sertad2
ENSMUSG00000039195	768.004	-0.636279	0.221385	15.3756	0.000458387	0.0316667	1110008P14Rik
ENSMUSG00000063234	962.496	-1.92893	0.596459	15.3773	0.000458005	0.0316667	Gpr84
ENSMUSG00000096991	16.9383	-4.53705	1.3392	15.3402	0.000466577	0.0318611	Gm26789
ENSMUSG00000034723	1256.17	-0.814011	0.231045	15.2481	0.000488564	0.0332136	Tmx4
ENSMUSG00000032599	144.224	-1.06272	0.328932	15.0686	0.000534432	0.0352309	Ip6k2
ENSMUSG00000024069	454.578	-1.07267	0.302838	15.0274	0.000545547	0.0358086	Slc30a6
ENSMUSG00000026102	350.696	-1.54852	0.417317	14.9675	0.000562159	0.0365836	Inpp1
ENSMUSG00000027808	9045.17	-0.261878	0.113465	14.6859	0.000647152	0.0410618	Serp1
ENSMUSG00000053253	1788.95	-0.0357594	0.164902	14.5841	0.000680924	0.0430254	Ndfip2
ENSMUSG00000036534	918.989	-0.505869	0.243732	14.5191	0.000703418	0.0437244	Slc38a7
ENSMUSG00000036103	7693.56	-0.551379	0.225497	14.5237	0.000701819	0.0437244	Colec12
ENSMUSG00000029414	37.2115	-8.18066	1.97141	14.519	0.000703472	0.0437244	Kntc1
ENSMUSG00000033917	3119.98	-0.427015	0.162212	14.4769	0.000718412	0.0443048	Gde1
ENSMUSG00000026197	422.458	-0.581685	0.254425	14.3943	0.00074872	0.045109	Zfand2b
ENSMUSG00000072941	421.657	-1.09179	0.420335	14.3923	0.000749447	0.045109	Sod3
ENSMUSG00000091993	28.4549	-0.422616	0.656156	14.3344	0.000771476	0.0458908	B930036N10Rik
ENSMUSG00000047821	110.289	-1.87465	0.568947	14.3141	0.000779341	0.0461782	Trim16
ENSMUSG00000055240	83.0271	-0.298647	0.812432	14.2679	0.000797557	0.0470744	Zfp101
ENSMUSG00000022329	767.07	-0.620882	0.200813	14.2083	0.000821673	0.0483106	Stk3
ENSMUSG00000032238	435.891	-0.778827	0.32021	14.1785	0.000834035	0.0484759	Rora
ENSMUSG00000079610	276.748	-1.83252	0.477889	14.1867	0.000830614	0.0484759	Ankrd39
ENSMUSG00000021508	2047.72	-0.450507	0.31711	14.1256	0.000856378	0.0491684	Cxcl14
