## Supplementary material for "*Trem2* promotes anti-inflammatory responses in microglia and is suppressed under pro-inflammatory conditions": Table S5

### Sheet: Sheet1
Table S5. Cluster of genes showing the highest connectivity to Arg1 from the co-expression genetic network associated with IL-4 (TOM>0.4).
Fam20c
Anxa4
Ap2m1
Ptgs1
Ubl3
Dse
Prkcd
Dhrs3
Atp6v0a1
Rnf19b
Mrc1
Trf
Sh3glb1
Msn
Clec7a
Itgax
Atp6v0d2
Man1a
Gatm
Retnla
Timp2
Rab19
Dnmt3a
Abcd2
Tlr8
Gm5345
Cd274
Smap2
Cd300lb
Picalm
Baiap2
Adam9
Fcgr2b
Flt1
Rnase2a
Snap29
Irf2bp2
Egr2
Nfil3
Cytip
Znrf2
Mgat1
Daglb
Socs1
Ak2
Eif5a
Cd74
Sestd1
Clec4a3
Cyth1
Mir99ahg
Cd200r1
Cotl1
Dennd4c
Tpcn2
Wdfy2
Evl
Snx5
Tmem26
Chil3
Gk
Dbnl
Capzb
Wdr36
Arg2
Stxbp3
Vwa5a
Cd36
Fchsd2
Ap1b1
Secisbp2l
Nolc1
Slmapos2
Mrps28
Tor3a
Fyn
Vps39
Dusp4
Gm29408
Batf3
Sft2d2
Arhgap6
Marcks
Serpinb6b
Tapbp
Postn
Azin2
Ttc33
Map3k12
Adcy7
Cdan1
Ms4a7
Gng12
Aplp2
Abcg1
C3
Kmt5a
Plxna1
Sdccag8
Baz2b
Pla2g4a
Vps16
Reep3
Mitf
Slc7a2
Ppp1r21
Zfp609
Cltc
Tmem268
Plod1
Hfe
Adcy9
Med15
Ankrd11
Simc1
Ctns
Tmem173
Mxd4
Pecam1
Ado
Traf5
Cd44
Ltc4s
Irf1
Cdk1
Rasa1
Fndc3a
Extl3
Lrpap1
Slc43a3
Abcf3
Vma21
Galnt1
Enpp1
Lacc1
Tnfrsf1b
Ccl9
Cnrip1
Ranbp2
Cln5
Vps13d
Ano6
Mtx1
Dera
AC109138.8
E230032D23Rik
Alg12
Rtn4rl1
Slc25a5
Cdk2ap2
Slc30a4
Plekhf1
Alas1
Asb3
Rnase6
Mgat4b
Paf1
Sh3tc1
Rap1a
Tmx1
Fam3a
Usp8
Aldh1b1
Tpr
Jak2
35489
Sdhb
Zfp36l1
Gm28625
Nampt
9130401M01Rik
Zfp958
Eef1d
Eapp
Slc9a7
Zfp704
Sub1
Rps6ka4
